# EpiGePT: a Pretrained Transformer model for epigenomics

**DOI:** 10.1101/2023.07.15.549134

**Authors:** Zijing Gao, Qiao Liu, Wanwen Zeng, Rui Jiang, Wing Hung Wong

**Author notes:** The first two authors contributed equally.

## Abstract

The inherent similarities between natural language and biological sequences have given rise to great interest in adapting the transformer-based large language models (LLMs) underlying recent breakthroughs in natural language processing (references), for applications in genomics. However, current LLMs for genomics suffer from several limitations such as the inability to include chromatin interactions in the training data, and the inability to make prediction in new cellular contexts not represented in the training data. To mitigate these problems, we propose EpiGePT, a transformer-based pretrained language model for predicting context-specific epigenomic signals and chromatin contacts. By taking the context-specific activities of transcription factors (TFs) and 3D genome interactions into consideration, EpiGePT offers wider applicability and deeper biological insights than models trained on DNA sequence only. In a series of experiments, EpiGePT demonstrates superior performance in a diverse set of epigenomic signals prediction tasks when compared to existing methods. In particular, our model enables cross-cell-type prediction of long-range interactions and offers insight on the functional impact of genetic variants under different cellular contexts. These new capabilities will enhance the usefulness of LLM in the study of gene regulatory mechanisms. We provide free online prediction service of EpiGePT through http://health.tsinghua.edu.cn/epigept/.
