## Supplementary Tables S1-S11 for "EpiGePT: a Pretrained Transformer model for epigenomics": Supplementary_table1.xlsx

### Sheet: Supplementary_table1
	BiosampleID	Experiment	File accession	URL
0	1	ENCSR060BFU	ENCFF349QPC	https://www.encodeproject.org/files/ENCFF349QPC/@@download/ENCFF349QPC.bam
1	2	ENCSR419MZH	ENCFF852QUY	https://www.encodeproject.org/files/ENCFF852QUY/@@download/ENCFF852QUY.bam
2	3	ENCSR866RCY	ENCFF008VCJ	https://www.encodeproject.org/files/ENCFF008VCJ/@@download/ENCFF008VCJ.bam
3	4	ENCSR080PZL	ENCFF890JQE	https://www.encodeproject.org/files/ENCFF890JQE/@@download/ENCFF890JQE.bam
4	5	ENCSR728BAD	ENCFF667MRJ	https://www.encodeproject.org/files/ENCFF667MRJ/@@download/ENCFF667MRJ.bam
5	6	ENCSR000EPM	ENCFF540LTJ	https://www.encodeproject.org/files/ENCFF540LTJ/@@download/ENCFF540LTJ.bam
6	6	ENCSR000EPM	ENCFF393ESE	https://www.encodeproject.org/files/ENCFF393ESE/@@download/ENCFF393ESE.bam
7	7	ENCSR247IUJ	ENCFF203BEH	https://www.encodeproject.org/files/ENCFF203BEH/@@download/ENCFF203BEH.bam
8	8	ENCSR000EMD	ENCFF155OJL	https://www.encodeproject.org/files/ENCFF155OJL/@@download/ENCFF155OJL.bam
9	8	ENCSR000EMD	ENCFF392YDK	https://www.encodeproject.org/files/ENCFF392YDK/@@download/ENCFF392YDK.bam
10	9	ENCSR000EPK	ENCFF227VKS	https://www.encodeproject.org/files/ENCFF227VKS/@@download/ENCFF227VKS.bam
11	10	ENCSR674JIL	ENCFF418HYD	https://www.encodeproject.org/files/ENCFF418HYD/@@download/ENCFF418HYD.bam
12	11	ENCSR569ATD	ENCFF308TOC	https://www.encodeproject.org/files/ENCFF308TOC/@@download/ENCFF308TOC.bam
13	12	ENCSR425MRQ	ENCFF145YPS	https://www.encodeproject.org/files/ENCFF145YPS/@@download/ENCFF145YPS.bam
14	13	ENCSR842VTJ	ENCFF790RMQ	https://www.encodeproject.org/files/ENCFF790RMQ/@@download/ENCFF790RMQ.bam
15	14	ENCSR000EPW	ENCFF552JCV	https://www.encodeproject.org/files/ENCFF552JCV/@@download/ENCFF552JCV.bam
16	14	ENCSR000EPW	ENCFF641JMA	https://www.encodeproject.org/files/ENCFF641JMA/@@download/ENCFF641JMA.bam
17	15	ENCSR217TAW	ENCFF523JNF	https://www.encodeproject.org/files/ENCFF523JNF/@@download/ENCFF523JNF.bam
18	15	ENCSR217TAW	ENCFF050OVJ	https://www.encodeproject.org/files/ENCFF050OVJ/@@download/ENCFF050OVJ.bam
19	16	ENCSR000ELY	ENCFF172LZS	https://www.encodeproject.org/files/ENCFF172LZS/@@download/ENCFF172LZS.bam
20	16	ENCSR000ELY	ENCFF138GZP	https://www.encodeproject.org/files/ENCFF138GZP/@@download/ENCFF138GZP.bam
21	17	ENCSR176KYD	ENCFF716TLS	https://www.encodeproject.org/files/ENCFF716TLS/@@download/ENCFF716TLS.bam
22	18	ENCSR166TEE	ENCFF151JHW	https://www.encodeproject.org/files/ENCFF151JHW/@@download/ENCFF151JHW.bam
23	19	ENCSR251UPG	ENCFF876BPX	https://www.encodeproject.org/files/ENCFF876BPX/@@download/ENCFF876BPX.bam
24	20	ENCSR000EMT	ENCFF775ZJX	https://www.encodeproject.org/files/ENCFF775ZJX/@@download/ENCFF775ZJX.bam
25	20	ENCSR000EMT	ENCFF783ZLL	https://www.encodeproject.org/files/ENCFF783ZLL/@@download/ENCFF783ZLL.bam
26	21	ENCSR004SUL	ENCFF460GON	https://www.encodeproject.org/files/ENCFF460GON/@@download/ENCFF460GON.bam
27	21	ENCSR004SUL	ENCFF379QDB	https://www.encodeproject.org/files/ENCFF379QDB/@@download/ENCFF379QDB.bam
28	22	ENCSR000EMU	ENCFF923SKV	https://www.encodeproject.org/files/ENCFF923SKV/@@download/ENCFF923SKV.bam
29	23	ENCSR000EMZ	ENCFF373NBK	https://www.encodeproject.org/files/ENCFF373NBK/@@download/ENCFF373NBK.bam
30	23	ENCSR000EMZ	ENCFF406AXZ	https://www.encodeproject.org/files/ENCFF406AXZ/@@download/ENCFF406AXZ.bam
31	24	ENCSR064GBK	ENCFF376OPD	https://www.encodeproject.org/files/ENCFF376OPD/@@download/ENCFF376OPD.bam
32	25	ENCSR392GCE	ENCFF280OVS	https://www.encodeproject.org/files/ENCFF280OVS/@@download/ENCFF280OVS.bam
33	26	ENCSR000EMK	ENCFF113IQU	https://www.encodeproject.org/files/ENCFF113IQU/@@download/ENCFF113IQU.bam
34	27	ENCSR385AMY	ENCFF936FGG	https://www.encodeproject.org/files/ENCFF936FGG/@@download/ENCFF936FGG.bam
35	28	ENCSR000EOS	ENCFF164FDV	https://www.encodeproject.org/files/ENCFF164FDV/@@download/ENCFF164FDV.bam
36	28	ENCSR000EOS	ENCFF813IXN	https://www.encodeproject.org/files/ENCFF813IXN/@@download/ENCFF813IXN.bam
37	29	ENCSR000EPQ	ENCFF691SIL	https://www.encodeproject.org/files/ENCFF691SIL/@@download/ENCFF691SIL.bam
38	29	ENCSR000EPQ	ENCFF564HCA	https://www.encodeproject.org/files/ENCFF564HCA/@@download/ENCFF564HCA.bam
39	30	ENCSR953JVX	ENCFF090TZG	https://www.encodeproject.org/files/ENCFF090TZG/@@download/ENCFF090TZG.bam
40	31	ENCSR941DTJ	ENCFF808THB	https://www.encodeproject.org/files/ENCFF808THB/@@download/ENCFF808THB.bam
41	32	ENCSR437KLY	ENCFF377ZKN	https://www.encodeproject.org/files/ENCFF377ZKN/@@download/ENCFF377ZKN.bam
42	33	ENCSR262QJC	ENCFF606XSN	https://www.encodeproject.org/files/ENCFF606XSN/@@download/ENCFF606XSN.bam
43	34	ENCSR444VTC	ENCFF979KFN	https://www.encodeproject.org/files/ENCFF979KFN/@@download/ENCFF979KFN.bam
44	35	ENCSR133SPH	ENCFF791EAA	https://www.encodeproject.org/files/ENCFF791EAA/@@download/ENCFF791EAA.bam
45	36	ENCSR796SJV	ENCFF073FOD	https://www.encodeproject.org/files/ENCFF073FOD/@@download/ENCFF073FOD.bam
46	37	ENCSR366EQH	ENCFF686IPU	https://www.encodeproject.org/files/ENCFF686IPU/@@download/ENCFF686IPU.bam
47	38	ENCSR762FCX	ENCFF061BJE	https://www.encodeproject.org/files/ENCFF061BJE/@@download/ENCFF061BJE.bam
48	39	ENCSR184DFF	ENCFF428UEN	https://www.encodeproject.org/files/ENCFF428UEN/@@download/ENCFF428UEN.bam
49	40	ENCSR468OVW	ENCFF333ZXH	https://www.encodeproject.org/files/ENCFF333ZXH/@@download/ENCFF333ZXH.bam
50	41	ENCSR456KDF	ENCFF746QTI	https://www.encodeproject.org/files/ENCFF746QTI/@@download/ENCFF746QTI.bam
51	42	ENCSR953WJO	ENCFF969UDM	https://www.encodeproject.org/files/ENCFF969UDM/@@download/ENCFF969UDM.bam
52	43	ENCSR639XWF	ENCFF308HJB	https://www.encodeproject.org/files/ENCFF308HJB/@@download/ENCFF308HJB.bam
53	44	ENCSR092WMD	ENCFF499BDV	https://www.encodeproject.org/files/ENCFF499BDV/@@download/ENCFF499BDV.bam
54	45	ENCSR039ZVQ	ENCFF651JTJ	https://www.encodeproject.org/files/ENCFF651JTJ/@@download/ENCFF651JTJ.bam
55	46	ENCSR258IBL	ENCFF118IJL	https://www.encodeproject.org/files/ENCFF118IJL/@@download/ENCFF118IJL.bam
56	47	ENCSR320SVK	ENCFF307NOE	https://www.encodeproject.org/files/ENCFF307NOE/@@download/ENCFF307NOE.bam
57	48	ENCSR000ENV	ENCFF833RVB	https://www.encodeproject.org/files/ENCFF833RVB/@@download/ENCFF833RVB.bam
58	48	ENCSR000ENV	ENCFF603EHL	https://www.encodeproject.org/files/ENCFF603EHL/@@download/ENCFF603EHL.bam
59	49	ENCSR826ERZ	ENCFF151PSG	https://www.encodeproject.org/files/ENCFF151PSG/@@download/ENCFF151PSG.bam
60	50	ENCSR517NHP	ENCFF959RWP	https://www.encodeproject.org/files/ENCFF959RWP/@@download/ENCFF959RWP.bam
61	51	ENCSR357PMV	ENCFF412NAG	https://www.encodeproject.org/files/ENCFF412NAG/@@download/ENCFF412NAG.bam
62	52	ENCSR753QKD	ENCFF989EMJ	https://www.encodeproject.org/files/ENCFF989EMJ/@@download/ENCFF989EMJ.bam
63	53	ENCSR452EGE	ENCFF269RUB	https://www.encodeproject.org/files/ENCFF269RUB/@@download/ENCFF269RUB.bam
64	54	ENCSR888GBS	ENCFF560XJK	https://www.encodeproject.org/files/ENCFF560XJK/@@download/ENCFF560XJK.bam
65	55	ENCSR619BNL	ENCFF799LOQ	https://www.encodeproject.org/files/ENCFF799LOQ/@@download/ENCFF799LOQ.bam
66	56	ENCSR033STL	ENCFF663SJQ	https://www.encodeproject.org/files/ENCFF663SJQ/@@download/ENCFF663SJQ.bam
67	57	ENCSR106RBR	ENCFF574VDU	https://www.encodeproject.org/files/ENCFF574VDU/@@download/ENCFF574VDU.bam
68	58	ENCSR193LYA	ENCFF426BXR	https://www.encodeproject.org/files/ENCFF426BXR/@@download/ENCFF426BXR.bam
69	59	ENCSR072NBR	ENCFF775QZL	https://www.encodeproject.org/files/ENCFF775QZL/@@download/ENCFF775QZL.bam
70	60	ENCSR174GXG	ENCFF922HOC	https://www.encodeproject.org/files/ENCFF922HOC/@@download/ENCFF922HOC.bam
71	61	ENCSR357RED	ENCFF951KSP	https://www.encodeproject.org/files/ENCFF951KSP/@@download/ENCFF951KSP.bam
72	62	ENCSR786FWF	ENCFF845MVQ	https://www.encodeproject.org/files/ENCFF845MVQ/@@download/ENCFF845MVQ.bam
73	63	ENCSR438TWI	ENCFF065ECG	https://www.encodeproject.org/files/ENCFF065ECG/@@download/ENCFF065ECG.bam
74	64	ENCSR295ELC	ENCFF730UQK	https://www.encodeproject.org/files/ENCFF730UQK/@@download/ENCFF730UQK.bam
75	65	ENCSR272RQX	ENCFF032YRW	https://www.encodeproject.org/files/ENCFF032YRW/@@download/ENCFF032YRW.bam
76	66	ENCSR167XSQ	ENCFF794BQM	https://www.encodeproject.org/files/ENCFF794BQM/@@download/ENCFF794BQM.bam
77	67	ENCSR622CAH	ENCFF678XNA	https://www.encodeproject.org/files/ENCFF678XNA/@@download/ENCFF678XNA.bam
78	68	ENCSR059LXL	ENCFF659MZH	https://www.encodeproject.org/files/ENCFF659MZH/@@download/ENCFF659MZH.bam
79	69	ENCSR033DQS	ENCFF904SUV	https://www.encodeproject.org/files/ENCFF904SUV/@@download/ENCFF904SUV.bam
80	70	ENCSR217YRJ	ENCFF110IZT	https://www.encodeproject.org/files/ENCFF110IZT/@@download/ENCFF110IZT.bam
81	71	ENCSR278FVO	ENCFF991GGR	https://www.encodeproject.org/files/ENCFF991GGR/@@download/ENCFF991GGR.bam
82	72	ENCSR244ZEJ	ENCFF880CAD	https://www.encodeproject.org/files/ENCFF880CAD/@@download/ENCFF880CAD.bam
83	73	ENCSR712PYJ	ENCFF137NDD	https://www.encodeproject.org/files/ENCFF137NDD/@@download/ENCFF137NDD.bam
84	74	ENCSR542KIX	ENCFF420ECZ	https://www.encodeproject.org/files/ENCFF420ECZ/@@download/ENCFF420ECZ.bam
85	75	ENCSR428XAX	ENCFF115XXO	https://www.encodeproject.org/files/ENCFF115XXO/@@download/ENCFF115XXO.bam
86	76	ENCSR000EPT	ENCFF042NYM	https://www.encodeproject.org/files/ENCFF042NYM/@@download/ENCFF042NYM.bam
87	76	ENCSR000EPT	ENCFF556JGQ	https://www.encodeproject.org/files/ENCFF556JGQ/@@download/ENCFF556JGQ.bam
88	77	ENCSR595HZQ	ENCFF309RKI	https://www.encodeproject.org/files/ENCFF309RKI/@@download/ENCFF309RKI.bam
89	78	ENCSR178JBL	ENCFF493ONN	https://www.encodeproject.org/files/ENCFF493ONN/@@download/ENCFF493ONN.bam
90	79	ENCSR322UXF	ENCFF603CAV	https://www.encodeproject.org/files/ENCFF603CAV/@@download/ENCFF603CAV.bam
91	80	ENCSR954AJK	ENCFF474HAC	https://www.encodeproject.org/files/ENCFF474HAC/@@download/ENCFF474HAC.bam
92	81	ENCSR524DWS	ENCFF175OWH	https://www.encodeproject.org/files/ENCFF175OWH/@@download/ENCFF175OWH.bam
93	82	ENCSR254AGA	ENCFF401YCX	https://www.encodeproject.org/files/ENCFF401YCX/@@download/ENCFF401YCX.bam
94	83	ENCSR550UWM	ENCFF407QKX	https://www.encodeproject.org/files/ENCFF407QKX/@@download/ENCFF407QKX.bam
95	84	ENCSR619DRM	ENCFF618BZS	https://www.encodeproject.org/files/ENCFF618BZS/@@download/ENCFF618BZS.bam
96	85	ENCSR580OAH	ENCFF738ENM	https://www.encodeproject.org/files/ENCFF738ENM/@@download/ENCFF738ENM.bam
97	86	ENCSR364TKL	ENCFF289YTD	https://www.encodeproject.org/files/ENCFF289YTD/@@download/ENCFF289YTD.bam
98	87	ENCSR278SKG	ENCFF513LVE	https://www.encodeproject.org/files/ENCFF513LVE/@@download/ENCFF513LVE.bam
99	88	ENCSR777DXQ	ENCFF939RTU	https://www.encodeproject.org/files/ENCFF939RTU/@@download/ENCFF939RTU.bam
100	89	ENCSR555QAY	ENCFF244IRQ	https://www.encodeproject.org/files/ENCFF244IRQ/@@download/ENCFF244IRQ.bam
101	90	ENCSR299INS	ENCFF584WDA	https://www.encodeproject.org/files/ENCFF584WDA/@@download/ENCFF584WDA.bam
102	91	ENCSR930AUG	ENCFF698LQU	https://www.encodeproject.org/files/ENCFF698LQU/@@download/ENCFF698LQU.bam
103	92	ENCSR445XYW	ENCFF085XYO	https://www.encodeproject.org/files/ENCFF085XYO/@@download/ENCFF085XYO.bam
104	93	ENCSR846CTA	ENCFF285BSG	https://www.encodeproject.org/files/ENCFF285BSG/@@download/ENCFF285BSG.bam
105	94	ENCSR964VVW	ENCFF859ERU	https://www.encodeproject.org/files/ENCFF859ERU/@@download/ENCFF859ERU.bam
106	95	ENCSR268QCH	ENCFF334ZAO	https://www.encodeproject.org/files/ENCFF334ZAO/@@download/ENCFF334ZAO.bam
107	96	ENCSR887BNC	ENCFF744UAR	https://www.encodeproject.org/files/ENCFF744UAR/@@download/ENCFF744UAR.bam
108	97	ENCSR761ZFA	ENCFF587HCO	https://www.encodeproject.org/files/ENCFF587HCO/@@download/ENCFF587HCO.bam
109	98	ENCSR540PVZ	ENCFF417OTI	https://www.encodeproject.org/files/ENCFF417OTI/@@download/ENCFF417OTI.bam
110	99	ENCSR000EPZ	ENCFF862WRG	https://www.encodeproject.org/files/ENCFF862WRG/@@download/ENCFF862WRG.bam
111	99	ENCSR000EPZ	ENCFF318NIH	https://www.encodeproject.org/files/ENCFF318NIH/@@download/ENCFF318NIH.bam
112	100	ENCSR116WWW	ENCFF703DYP	https://www.encodeproject.org/files/ENCFF703DYP/@@download/ENCFF703DYP.bam
113	101	ENCSR565EBN	ENCFF859MLZ	https://www.encodeproject.org/files/ENCFF859MLZ/@@download/ENCFF859MLZ.bam
114	102	ENCSR594OWA	ENCFF267COY	https://www.encodeproject.org/files/ENCFF267COY/@@download/ENCFF267COY.bam
115	103	ENCSR148MFM	ENCFF553RKG	https://www.encodeproject.org/files/ENCFF553RKG/@@download/ENCFF553RKG.bam
116	104	ENCSR788SOI	ENCFF645ZIJ	https://www.encodeproject.org/files/ENCFF645ZIJ/@@download/ENCFF645ZIJ.bam
117	105	ENCSR679IFH	ENCFF039NMI	https://www.encodeproject.org/files/ENCFF039NMI/@@download/ENCFF039NMI.bam
118	106	ENCSR850YHJ	ENCFF183HFJ	https://www.encodeproject.org/files/ENCFF183HFJ/@@download/ENCFF183HFJ.bam
119	107	ENCSR941SMM	ENCFF561KHG	https://www.encodeproject.org/files/ENCFF561KHG/@@download/ENCFF561KHG.bam
120	108	ENCSR641ZPF	ENCFF025QEQ	https://www.encodeproject.org/files/ENCFF025QEQ/@@download/ENCFF025QEQ.bam
121	109	ENCSR131JVA	ENCFF758MDE	https://www.encodeproject.org/files/ENCFF758MDE/@@download/ENCFF758MDE.bam
122	110	ENCSR062DUU	ENCFF371NCW	https://www.encodeproject.org/files/ENCFF371NCW/@@download/ENCFF371NCW.bam
123	111	ENCSR082XEU	ENCFF067LVL	https://www.encodeproject.org/files/ENCFF067LVL/@@download/ENCFF067LVL.bam
124	112	ENCSR511GQA	ENCFF636FHS	https://www.encodeproject.org/files/ENCFF636FHS/@@download/ENCFF636FHS.bam
125	113	ENCSR782SSS	ENCFF512AWR	https://www.encodeproject.org/files/ENCFF512AWR/@@download/ENCFF512AWR.bam
126	114	ENCSR246PXX	ENCFF086ZJO	https://www.encodeproject.org/files/ENCFF086ZJO/@@download/ENCFF086ZJO.bam
127	115	ENCSR608AHQ	ENCFF065WZW	https://www.encodeproject.org/files/ENCFF065WZW/@@download/ENCFF065WZW.bam
128	116	ENCSR366YTD	ENCFF070VVE	https://www.encodeproject.org/files/ENCFF070VVE/@@download/ENCFF070VVE.bam
129	117	ENCSR278FHC	ENCFF526MEX	https://www.encodeproject.org/files/ENCFF526MEX/@@download/ENCFF526MEX.bam
130	118	ENCSR541UPY	ENCFF127FDA	https://www.encodeproject.org/files/ENCFF127FDA/@@download/ENCFF127FDA.bam
131	119	ENCSR888UPQ	ENCFF487IUY	https://www.encodeproject.org/files/ENCFF487IUY/@@download/ENCFF487IUY.bam
132	120	ENCSR544KDB	ENCFF840GSK	https://www.encodeproject.org/files/ENCFF840GSK/@@download/ENCFF840GSK.bam
133	121	ENCSR164PQJ	ENCFF347QEH	https://www.encodeproject.org/files/ENCFF347QEH/@@download/ENCFF347QEH.bam
134	122	ENCSR696TPW	ENCFF942YPH	https://www.encodeproject.org/files/ENCFF942YPH/@@download/ENCFF942YPH.bam
135	123	ENCSR401ESD	ENCFF372VAD	https://www.encodeproject.org/files/ENCFF372VAD/@@download/ENCFF372VAD.bam
136	124	ENCSR754WNA	ENCFF226ZCG	https://www.encodeproject.org/files/ENCFF226ZCG/@@download/ENCFF226ZCG.bam
137	125	ENCSR760QZM	ENCFF629OKO	https://www.encodeproject.org/files/ENCFF629OKO/@@download/ENCFF629OKO.bam
138	126	ENCSR979ZJS	ENCFF159DOO	https://www.encodeproject.org/files/ENCFF159DOO/@@download/ENCFF159DOO.bam
139	127	ENCSR490JVQ	ENCFF985OXZ	https://www.encodeproject.org/files/ENCFF985OXZ/@@download/ENCFF985OXZ.bam
140	128	ENCSR237WJY	ENCFF678QTC	https://www.encodeproject.org/files/ENCFF678QTC/@@download/ENCFF678QTC.bam
141	129	ENCSR437AYW	ENCFF243NYB	https://www.encodeproject.org/files/ENCFF243NYB/@@download/ENCFF243NYB.bam
