## Supplementary Tables S1-S11 for "EpiGePT: a Pretrained Transformer model for epigenomics": Supplementary_table2.xlsx

### Sheet: Supplementary_table2
	BiosampleID	Experiment	File accession	URL
0	1	ENCSR555BCP	ENCFF346GMY	https://www.encodeproject.org/files/ENCFF346GMY/@@download/ENCFF346GMY.tsv
1	2	ENCSR740OPV	ENCFF578WOY	https://www.encodeproject.org/files/ENCFF578WOY/@@download/ENCFF578WOY.tsv
2	3	ENCSR120NEA	ENCFF360VEX	https://www.encodeproject.org/files/ENCFF360VEX/@@download/ENCFF360VEX.tsv
3	4	ENCSR335GET	ENCFF572USS	https://www.encodeproject.org/files/ENCFF572USS/@@download/ENCFF572USS.tsv
4	5	ENCSR688YOZ	ENCFF287EPP	https://www.encodeproject.org/files/ENCFF287EPP/@@download/ENCFF287EPP.tsv
5	6	ENCSR233IJT	ENCFF327XVW	https://www.encodeproject.org/files/ENCFF327XVW/@@download/ENCFF327XVW.tsv
6	6	ENCSR233IJT	ENCFF691GEO	https://www.encodeproject.org/files/ENCFF691GEO/@@download/ENCFF691GEO.tsv
7	7	ENCSR449GLL	ENCFF195UAA	https://www.encodeproject.org/files/ENCFF195UAA/@@download/ENCFF195UAA.tsv
8	8	ENCSR000BYK	ENCFF064XUD	https://www.encodeproject.org/files/ENCFF064XUD/@@download/ENCFF064XUD.tsv
9	8	ENCSR000BYK	ENCFF620GJU	https://www.encodeproject.org/files/ENCFF620GJU/@@download/ENCFF620GJU.tsv
10	9	ENCSR000CUC	ENCFF081MXC	https://www.encodeproject.org/files/ENCFF081MXC/@@download/ENCFF081MXC.tsv
11	9	ENCSR000CUC	ENCFF669GZO	https://www.encodeproject.org/files/ENCFF669GZO/@@download/ENCFF669GZO.tsv
12	10	ENCSR905LVO	ENCFF248RZF	https://www.encodeproject.org/files/ENCFF248RZF/@@download/ENCFF248RZF.tsv
13	11	ENCSR545MEZ	ENCFF269QBU	https://www.encodeproject.org/files/ENCFF269QBU/@@download/ENCFF269QBU.tsv
14	12	ENCSR463JBR	ENCFF880QDD	https://www.encodeproject.org/files/ENCFF880QDD/@@download/ENCFF880QDD.tsv
15	13	ENCSR944FLL	ENCFF557VGS	https://www.encodeproject.org/files/ENCFF557VGS/@@download/ENCFF557VGS.tsv
16	14	ENCSR118TVR	ENCFF129BNX	https://www.encodeproject.org/files/ENCFF129BNX/@@download/ENCFF129BNX.tsv
17	14	ENCSR118TVR	ENCFF380AIN	https://www.encodeproject.org/files/ENCFF380AIN/@@download/ENCFF380AIN.tsv
18	15	ENCSR797BPP	ENCFF640FPG	https://www.encodeproject.org/files/ENCFF640FPG/@@download/ENCFF640FPG.tsv
19	15	ENCSR797BPP	ENCFF704TVE	https://www.encodeproject.org/files/ENCFF704TVE/@@download/ENCFF704TVE.tsv
20	16	ENCSR000COO	ENCFF388BCD	https://www.encodeproject.org/files/ENCFF388BCD/@@download/ENCFF388BCD.tsv
21	16	ENCSR000COO	ENCFF891KWL	https://www.encodeproject.org/files/ENCFF891KWL/@@download/ENCFF891KWL.tsv
22	17	ENCSR681ALA	ENCFF411ILN	https://www.encodeproject.org/files/ENCFF411ILN/@@download/ENCFF411ILN.tsv
23	18	ENCSR711NGL	ENCFF085QGB	https://www.encodeproject.org/files/ENCFF085QGB/@@download/ENCFF085QGB.tsv
24	19	ENCSR000COP	ENCFF322LVK	https://www.encodeproject.org/files/ENCFF322LVK/@@download/ENCFF322LVK.tsv
25	19	ENCSR000COP	ENCFF836HXE	https://www.encodeproject.org/files/ENCFF836HXE/@@download/ENCFF836HXE.tsv
26	20	ENCSR000COQ	ENCFF766CPS	https://www.encodeproject.org/files/ENCFF766CPS/@@download/ENCFF766CPS.tsv
27	20	ENCSR000COQ	ENCFF587ALK	https://www.encodeproject.org/files/ENCFF587ALK/@@download/ENCFF587ALK.tsv
28	21	ENCSR938LSP	ENCFF386LKJ	https://www.encodeproject.org/files/ENCFF386LKJ/@@download/ENCFF386LKJ.tsv
29	21	ENCSR938LSP	ENCFF455KDZ	https://www.encodeproject.org/files/ENCFF455KDZ/@@download/ENCFF455KDZ.tsv
30	22	ENCSR000COU	ENCFF045NOY	https://www.encodeproject.org/files/ENCFF045NOY/@@download/ENCFF045NOY.tsv
31	22	ENCSR000COU	ENCFF334LZL	https://www.encodeproject.org/files/ENCFF334LZL/@@download/ENCFF334LZL.tsv
32	23	ENCSR490SQH	ENCFF767WGV	https://www.encodeproject.org/files/ENCFF767WGV/@@download/ENCFF767WGV.tsv
33	23	ENCSR490SQH	ENCFF152HJN	https://www.encodeproject.org/files/ENCFF152HJN/@@download/ENCFF152HJN.tsv
34	24	ENCSR863BUL	ENCFF704AHC	https://www.encodeproject.org/files/ENCFF704AHC/@@download/ENCFF704AHC.tsv
35	25	ENCSR047LLJ	ENCFF199GQY	https://www.encodeproject.org/files/ENCFF199GQY/@@download/ENCFF199GQY.tsv
36	26	ENCSR000CUA	ENCFF827LOA	https://www.encodeproject.org/files/ENCFF827LOA/@@download/ENCFF827LOA.tsv
37	27	ENCSR516VDS	ENCFF429ELQ	https://www.encodeproject.org/files/ENCFF429ELQ/@@download/ENCFF429ELQ.tsv
38	28	ENCSR000BXX	ENCFF673ODZ	https://www.encodeproject.org/files/ENCFF673ODZ/@@download/ENCFF673ODZ.tsv
39	28	ENCSR000BXX	ENCFF589KMH	https://www.encodeproject.org/files/ENCFF589KMH/@@download/ENCFF589KMH.tsv
40	29	ENCSR000CPL	ENCFF108ERJ	https://www.encodeproject.org/files/ENCFF108ERJ/@@download/ENCFF108ERJ.tsv
41	29	ENCSR000CPL	ENCFF372VME	https://www.encodeproject.org/files/ENCFF372VME/@@download/ENCFF372VME.tsv
42	29	ENCSR000CPL	ENCFF699KSV	https://www.encodeproject.org/files/ENCFF699KSV/@@download/ENCFF699KSV.tsv
43	30	ENCSR212AMA	ENCFF571CQP	https://www.encodeproject.org/files/ENCFF571CQP/@@download/ENCFF571CQP.tsv
44	31	ENCSR495UXA	ENCFF202VNL	https://www.encodeproject.org/files/ENCFF202VNL/@@download/ENCFF202VNL.tsv
45	32	ENCSR896QPD	ENCFF297SEL	https://www.encodeproject.org/files/ENCFF297SEL/@@download/ENCFF297SEL.tsv
46	33	ENCSR907KDH	ENCFF327TVD	https://www.encodeproject.org/files/ENCFF327TVD/@@download/ENCFF327TVD.tsv
47	34	ENCSR363BVC	ENCFF849BNM	https://www.encodeproject.org/files/ENCFF849BNM/@@download/ENCFF849BNM.tsv
48	35	ENCSR930URM	ENCFF399WNF	https://www.encodeproject.org/files/ENCFF399WNF/@@download/ENCFF399WNF.tsv
49	36	ENCSR857VKL	ENCFF279FZC	https://www.encodeproject.org/files/ENCFF279FZC/@@download/ENCFF279FZC.tsv
50	37	ENCSR286KWP	ENCFF646FPF	https://www.encodeproject.org/files/ENCFF646FPF/@@download/ENCFF646FPF.tsv
51	38	ENCSR777ONH	ENCFF729LZK	https://www.encodeproject.org/files/ENCFF729LZK/@@download/ENCFF729LZK.tsv
52	39	ENCSR702IMR	ENCFF951PGA	https://www.encodeproject.org/files/ENCFF951PGA/@@download/ENCFF951PGA.tsv
53	40	ENCSR499NEL	ENCFF378TSM	https://www.encodeproject.org/files/ENCFF378TSM/@@download/ENCFF378TSM.tsv
54	41	ENCSR861SOG	ENCFF480KDW	https://www.encodeproject.org/files/ENCFF480KDW/@@download/ENCFF480KDW.tsv
55	42	ENCSR572FXC	ENCFF538VVQ	https://www.encodeproject.org/files/ENCFF538VVQ/@@download/ENCFF538VVQ.tsv
56	43	ENCSR222IGR	ENCFF779JFJ	https://www.encodeproject.org/files/ENCFF779JFJ/@@download/ENCFF779JFJ.tsv
57	44	ENCSR413LXW	ENCFF992FAO	https://www.encodeproject.org/files/ENCFF992FAO/@@download/ENCFF992FAO.tsv
58	45	ENCSR759WPF	ENCFF377RBT	https://www.encodeproject.org/files/ENCFF377RBT/@@download/ENCFF377RBT.tsv
59	46	ENCSR029FTY	ENCFF569YER	https://www.encodeproject.org/files/ENCFF569YER/@@download/ENCFF569YER.tsv
60	47	ENCSR410DUZ	ENCFF349KAZ	https://www.encodeproject.org/files/ENCFF349KAZ/@@download/ENCFF349KAZ.tsv
61	48	ENCSR000COX	ENCFF300LEY	https://www.encodeproject.org/files/ENCFF300LEY/@@download/ENCFF300LEY.tsv
62	49	ENCSR677MYO	ENCFF040CFJ	https://www.encodeproject.org/files/ENCFF040CFJ/@@download/ENCFF040CFJ.tsv
63	50	ENCSR620ZNQ	ENCFF364TTD	https://www.encodeproject.org/files/ENCFF364TTD/@@download/ENCFF364TTD.tsv
64	51	ENCSR364IBB	ENCFF631QNN	https://www.encodeproject.org/files/ENCFF631QNN/@@download/ENCFF631QNN.tsv
65	52	ENCSR317LMH	ENCFF656ZHT	https://www.encodeproject.org/files/ENCFF656ZHT/@@download/ENCFF656ZHT.tsv
66	53	ENCSR575OHC	ENCFF008TZQ	https://www.encodeproject.org/files/ENCFF008TZQ/@@download/ENCFF008TZQ.tsv
67	54	ENCSR547TNE	ENCFF809XKP	https://www.encodeproject.org/files/ENCFF809XKP/@@download/ENCFF809XKP.tsv
68	55	ENCSR423LLK	ENCFF733MXO	https://www.encodeproject.org/files/ENCFF733MXO/@@download/ENCFF733MXO.tsv
69	56	ENCSR995ORR	ENCFF786DZT	https://www.encodeproject.org/files/ENCFF786DZT/@@download/ENCFF786DZT.tsv
70	57	ENCSR027EJD	ENCFF228MZF	https://www.encodeproject.org/files/ENCFF228MZF/@@download/ENCFF228MZF.tsv
71	58	ENCSR239BBI	ENCFF760VCL	https://www.encodeproject.org/files/ENCFF760VCL/@@download/ENCFF760VCL.tsv
72	59	ENCSR806ESH	ENCFF236XKO	https://www.encodeproject.org/files/ENCFF236XKO/@@download/ENCFF236XKO.tsv
73	60	ENCSR522XTV	ENCFF702XKU	https://www.encodeproject.org/files/ENCFF702XKU/@@download/ENCFF702XKU.tsv
74	61	ENCSR652AWW	ENCFF744OEJ	https://www.encodeproject.org/files/ENCFF744OEJ/@@download/ENCFF744OEJ.tsv
75	62	ENCSR891JVD	ENCFF862RLK	https://www.encodeproject.org/files/ENCFF862RLK/@@download/ENCFF862RLK.tsv
76	63	ENCSR094RGI	ENCFF566NPT	https://www.encodeproject.org/files/ENCFF566NPT/@@download/ENCFF566NPT.tsv
77	64	ENCSR576UKA	ENCFF925YZD	https://www.encodeproject.org/files/ENCFF925YZD/@@download/ENCFF925YZD.tsv
78	65	ENCSR699YJR	ENCFF024OXS	https://www.encodeproject.org/files/ENCFF024OXS/@@download/ENCFF024OXS.tsv
79	66	ENCSR447IJE	ENCFF642OGU	https://www.encodeproject.org/files/ENCFF642OGU/@@download/ENCFF642OGU.tsv
80	67	ENCSR096USV	ENCFF100IKB	https://www.encodeproject.org/files/ENCFF100IKB/@@download/ENCFF100IKB.tsv
81	68	ENCSR086DZF	ENCFF532KRA	https://www.encodeproject.org/files/ENCFF532KRA/@@download/ENCFF532KRA.tsv
82	69	ENCSR545WAC	ENCFF726BBQ	https://www.encodeproject.org/files/ENCFF726BBQ/@@download/ENCFF726BBQ.tsv
83	70	ENCSR531RKI	ENCFF972XMO	https://www.encodeproject.org/files/ENCFF972XMO/@@download/ENCFF972XMO.tsv
84	71	ENCSR572EET	ENCFF425PIO	https://www.encodeproject.org/files/ENCFF425PIO/@@download/ENCFF425PIO.tsv
85	72	ENCSR158KFO	ENCFF766ECG	https://www.encodeproject.org/files/ENCFF766ECG/@@download/ENCFF766ECG.tsv
86	73	ENCSR725TPW	ENCFF050GYO	https://www.encodeproject.org/files/ENCFF050GYO/@@download/ENCFF050GYO.tsv
87	74	ENCSR841ADZ	ENCFF232UER	https://www.encodeproject.org/files/ENCFF232UER/@@download/ENCFF232UER.tsv
88	75	ENCSR727VTD	ENCFF085GIY	https://www.encodeproject.org/files/ENCFF085GIY/@@download/ENCFF085GIY.tsv
89	76	ENCSR000BYM	ENCFF554RBN	https://www.encodeproject.org/files/ENCFF554RBN/@@download/ENCFF554RBN.tsv
90	76	ENCSR000BYM	ENCFF582THK	https://www.encodeproject.org/files/ENCFF582THK/@@download/ENCFF582THK.tsv
91	77	ENCSR571BML	ENCFF170MOO	https://www.encodeproject.org/files/ENCFF170MOO/@@download/ENCFF170MOO.tsv
92	78	ENCSR629VMZ	ENCFF612EVW	https://www.encodeproject.org/files/ENCFF612EVW/@@download/ENCFF612EVW.tsv
93	79	ENCSR544SAU	ENCFF715EVL	https://www.encodeproject.org/files/ENCFF715EVL/@@download/ENCFF715EVL.tsv
94	80	ENCSR802HPM	ENCFF187NLN	https://www.encodeproject.org/files/ENCFF187NLN/@@download/ENCFF187NLN.tsv
95	81	ENCSR899SWV	ENCFF171UCG	https://www.encodeproject.org/files/ENCFF171UCG/@@download/ENCFF171UCG.tsv
96	82	ENCSR328PVI	ENCFF495BQT	https://www.encodeproject.org/files/ENCFF495BQT/@@download/ENCFF495BQT.tsv
97	83	ENCSR436ZKE	ENCFF028GHJ	https://www.encodeproject.org/files/ENCFF028GHJ/@@download/ENCFF028GHJ.tsv
98	84	ENCSR204XBB	ENCFF661GCK	https://www.encodeproject.org/files/ENCFF661GCK/@@download/ENCFF661GCK.tsv
99	85	ENCSR424TSZ	ENCFF568GWY	https://www.encodeproject.org/files/ENCFF568GWY/@@download/ENCFF568GWY.tsv
100	86	ENCSR929KRW	ENCFF295KZV	https://www.encodeproject.org/files/ENCFF295KZV/@@download/ENCFF295KZV.tsv
101	87	ENCSR457ENP	ENCFF406YAV	https://www.encodeproject.org/files/ENCFF406YAV/@@download/ENCFF406YAV.tsv
102	88	ENCSR571RXE	ENCFF701KTC	https://www.encodeproject.org/files/ENCFF701KTC/@@download/ENCFF701KTC.tsv
103	89	ENCSR226KML	ENCFF347TXW	https://www.encodeproject.org/files/ENCFF347TXW/@@download/ENCFF347TXW.tsv
104	90	ENCSR560MDQ	ENCFF313QEE	https://www.encodeproject.org/files/ENCFF313QEE/@@download/ENCFF313QEE.tsv
105	91	ENCSR554KBK	ENCFF847OBR	https://www.encodeproject.org/files/ENCFF847OBR/@@download/ENCFF847OBR.tsv
106	91	ENCSR554KBK	ENCFF475BXK	https://www.encodeproject.org/files/ENCFF475BXK/@@download/ENCFF475BXK.tsv
107	92	ENCSR074APH	ENCFF089PWC	https://www.encodeproject.org/files/ENCFF089PWC/@@download/ENCFF089PWC.tsv
108	93	ENCSR044JAQ	ENCFF771HZE	https://www.encodeproject.org/files/ENCFF771HZE/@@download/ENCFF771HZE.tsv
109	94	ENCSR176WMG	ENCFF863IZU	https://www.encodeproject.org/files/ENCFF863IZU/@@download/ENCFF863IZU.tsv
110	95	ENCSR822AOE	ENCFF826AWU	https://www.encodeproject.org/files/ENCFF826AWU/@@download/ENCFF826AWU.tsv
111	96	ENCSR884EVS	ENCFF466JLF	https://www.encodeproject.org/files/ENCFF466JLF/@@download/ENCFF466JLF.tsv
112	97	ENCSR552YAE	ENCFF987CBJ	https://www.encodeproject.org/files/ENCFF987CBJ/@@download/ENCFF987CBJ.tsv
113	98	ENCSR543TQW	ENCFF785HWX	https://www.encodeproject.org/files/ENCFF785HWX/@@download/ENCFF785HWX.tsv
114	99	ENCSR000CPN	ENCFF811XLE	https://www.encodeproject.org/files/ENCFF811XLE/@@download/ENCFF811XLE.tsv
115	99	ENCSR000CPN	ENCFF809ACX	https://www.encodeproject.org/files/ENCFF809ACX/@@download/ENCFF809ACX.tsv
116	100	ENCSR523EDD	ENCFF267SSE	https://www.encodeproject.org/files/ENCFF267SSE/@@download/ENCFF267SSE.tsv
117	101	ENCSR534JVH	ENCFF451SDJ	https://www.encodeproject.org/files/ENCFF451SDJ/@@download/ENCFF451SDJ.tsv
118	102	ENCSR446RKD	ENCFF752DSP	https://www.encodeproject.org/files/ENCFF752DSP/@@download/ENCFF752DSP.tsv
119	103	ENCSR333FZW	ENCFF107FQU	https://www.encodeproject.org/files/ENCFF107FQU/@@download/ENCFF107FQU.tsv
120	104	ENCSR899NLW	ENCFF384UNR	https://www.encodeproject.org/files/ENCFF384UNR/@@download/ENCFF384UNR.tsv
121	105	ENCSR265NZF	ENCFF669ZMJ	https://www.encodeproject.org/files/ENCFF669ZMJ/@@download/ENCFF669ZMJ.tsv
122	106	ENCSR106SZN	ENCFF916TWO	https://www.encodeproject.org/files/ENCFF916TWO/@@download/ENCFF916TWO.tsv
123	107	ENCSR774SEX	ENCFF775YSM	https://www.encodeproject.org/files/ENCFF775YSM/@@download/ENCFF775YSM.tsv
124	108	ENCSR853WOM	ENCFF155AGD	https://www.encodeproject.org/files/ENCFF155AGD/@@download/ENCFF155AGD.tsv
125	109	ENCSR752UNJ	ENCFF535HFG	https://www.encodeproject.org/files/ENCFF535HFG/@@download/ENCFF535HFG.tsv
126	110	ENCSR951NPS	ENCFF795QSP	https://www.encodeproject.org/files/ENCFF795QSP/@@download/ENCFF795QSP.tsv
127	111	ENCSR702IGQ	ENCFF492KLT	https://www.encodeproject.org/files/ENCFF492KLT/@@download/ENCFF492KLT.tsv
128	112	ENCSR549DVY	ENCFF703VQW	https://www.encodeproject.org/files/ENCFF703VQW/@@download/ENCFF703VQW.tsv
129	113	ENCSR721HDG	ENCFF305ECJ	https://www.encodeproject.org/files/ENCFF305ECJ/@@download/ENCFF305ECJ.tsv
130	114	ENCSR922VBO	ENCFF195HSX	https://www.encodeproject.org/files/ENCFF195HSX/@@download/ENCFF195HSX.tsv
131	115	ENCSR123ZCX	ENCFF358UAY	https://www.encodeproject.org/files/ENCFF358UAY/@@download/ENCFF358UAY.tsv
132	116	ENCSR763CQW	ENCFF038KPM	https://www.encodeproject.org/files/ENCFF038KPM/@@download/ENCFF038KPM.tsv
133	117	ENCSR755LFM	ENCFF348XUN	https://www.encodeproject.org/files/ENCFF348XUN/@@download/ENCFF348XUN.tsv
134	118	ENCSR158XIJ	ENCFF017EAO	https://www.encodeproject.org/files/ENCFF017EAO/@@download/ENCFF017EAO.tsv
135	119	ENCSR367QHR	ENCFF951GNH	https://www.encodeproject.org/files/ENCFF951GNH/@@download/ENCFF951GNH.tsv
136	120	ENCSR468FBC	ENCFF069DHV	https://www.encodeproject.org/files/ENCFF069DHV/@@download/ENCFF069DHV.tsv
137	121	ENCSR069CMT	ENCFF836PKV	https://www.encodeproject.org/files/ENCFF836PKV/@@download/ENCFF836PKV.tsv
138	122	ENCSR238ZZD	ENCFF625QLJ	https://www.encodeproject.org/files/ENCFF625QLJ/@@download/ENCFF625QLJ.tsv
139	123	ENCSR272UNO	ENCFF241VXT	https://www.encodeproject.org/files/ENCFF241VXT/@@download/ENCFF241VXT.tsv
140	124	ENCSR796HLX	ENCFF904FEZ	https://www.encodeproject.org/files/ENCFF904FEZ/@@download/ENCFF904FEZ.tsv
141	125	ENCSR403SZN	ENCFF874CRV	https://www.encodeproject.org/files/ENCFF874CRV/@@download/ENCFF874CRV.tsv
142	126	ENCSR653ZJF	ENCFF505DGK	https://www.encodeproject.org/files/ENCFF505DGK/@@download/ENCFF505DGK.tsv
143	127	ENCSR425RGZ	ENCFF841RGX	https://www.encodeproject.org/files/ENCFF841RGX/@@download/ENCFF841RGX.tsv
144	128	ENCSR113HQM	ENCFF624VKT	https://www.encodeproject.org/files/ENCFF624VKT/@@download/ENCFF624VKT.tsv
145	129	ENCSR146LBD	ENCFF855LJY	https://www.encodeproject.org/files/ENCFF855LJY/@@download/ENCFF855LJY.tsv
