## Supplementary Tables S1-S11 for "EpiGePT: a Pretrained Transformer model for epigenomics": Supplementary_table3.xlsx

### Sheet: Supplementary_table3
	BiosampleID	Biosample name	Epigenomic profile	Experiment	File accession	URL
0	1	HepG2	DNase-human	ENCSR000EJV	ENCFF000SQK	https://www.encodeproject.org/files/ENCFF000SQK/@@download/ENCFF000SQK
1	1	HepG2	CTCF-human	ENCSR000DUG	ENCFF001HNK	https://www.encodeproject.org/files/ENCFF001HNK/@@download/ENCFF001HNK
2	1	HepG2	H3K27ac-human	ENCSR000AMO	ENCFF000BEZ	https://www.encodeproject.org/files/ENCFF000BEZ/@@download/ENCFF000BEZ
3	1	HepG2	H3K4me3-human	ENCSR000AMP	ENCFF942HPS	https://www.encodeproject.org/files/ENCFF942HPS/@@download/ENCFF942HPS
4	1	HepG2	H3K36me3-human	ENCSR000AMB	ENCFF094ABT	https://www.encodeproject.org/files/ENCFF094ABT/@@download/ENCFF094ABT
5	1	HepG2	H3K27me3-human	ENCSR000AOL	ENCFF000BFF	https://www.encodeproject.org/files/ENCFF000BFF/@@download/ENCFF000BFF
6	1	HepG2	H3K9me3-human	ENCSR000ATD	ENCFF000BEU	https://www.encodeproject.org/files/ENCFF000BEU/@@download/ENCFF000BEU
7	1	HepG2	H3K4me1-human	ENCSR000APV	ENCFF000BEM	https://www.encodeproject.org/files/ENCFF000BEM/@@download/ENCFF000BEM
8	2	K562	DNase-human	ENCSR000EKS	ENCFF000SVO	https://www.encodeproject.org/files/ENCFF000SVO/@@download/ENCFF000SVO
9	2	K562	CTCF-human	ENCSR000DMA	ENCFF000RWA	https://www.encodeproject.org/files/ENCFF000RWA/@@download/ENCFF000RWA
10	2	K562	H3K27ac-human	ENCSR000AKP	ENCFF070PWH	https://www.encodeproject.org/files/ENCFF070PWH/@@download/ENCFF070PWH
11	2	K562	H3K4me3-human	ENCSR668LDD	ENCFF572OAS	https://www.encodeproject.org/files/ENCFF572OAS/@@download/ENCFF572OAS
12	2	K562	H3K36me3-human	ENCSR000DWB	ENCFF001FWE	https://www.encodeproject.org/files/ENCFF001FWE/@@download/ENCFF001FWE
13	2	K562	H3K27me3-human	ENCSR000AKQ	ENCFF937NEW	https://www.encodeproject.org/files/ENCFF937NEW/@@download/ENCFF937NEW
14	2	K562	H3K9me3-human	ENCSR000APE	ENCFF000BYT	https://www.encodeproject.org/files/ENCFF000BYT/@@download/ENCFF000BYT
15	2	K562	H3K4me1-human	ENCSR000EWC	ENCFF196QGZ	https://www.encodeproject.org/files/ENCFF196QGZ/@@download/ENCFF196QGZ
16	3	GM12878	DNase-human	ENCSR000EMT	ENCFF996CVE	https://www.encodeproject.org/files/ENCFF996CVE/@@download/ENCFF996CVE
17	3	GM12878	CTCF-human	ENCSR000DZN	ENCFF119SGJ	https://www.encodeproject.org/files/ENCFF119SGJ/@@download/ENCFF119SGJ
18	3	GM12878	H3K27ac-human	ENCSR000AKC	ENCFF197QHX	https://www.encodeproject.org/files/ENCFF197QHX/@@download/ENCFF197QHX
19	3	GM12878	H3K4me3-human	ENCSR057BWO	ENCFF056GPS	https://www.encodeproject.org/files/ENCFF056GPS/@@download/ENCFF056GPS
20	3	GM12878	H3K36me3-human	ENCSR000AKE	ENCFF750QYL	https://www.encodeproject.org/files/ENCFF750QYL/@@download/ENCFF750QYL
21	3	GM12878	H3K27me3-human	ENCSR000DRX	ENCFF360FJT	https://www.encodeproject.org/files/ENCFF360FJT/@@download/ENCFF360FJT
22	3	GM12878	H3K9me3-human	ENCSR000AOX	ENCFF000AUG	https://www.encodeproject.org/files/ENCFF000AUG/@@download/ENCFF000AUG
23	3	GM12878	H3K4me1-human	ENCSR000AKF	ENCFF000ARY	https://www.encodeproject.org/files/ENCFF000ARY/@@download/ENCFF000ARY
24	4	MCF-7	DNase-human	ENCSR000EPH	ENCFF001DYM	https://www.encodeproject.org/files/ENCFF001DYM/@@download/ENCFF001DYM
25	4	MCF-7	CTCF-human	ENCSR000DMO	ENCFF856ODM	https://www.encodeproject.org/files/ENCFF856ODM/@@download/ENCFF856ODM
26	4	MCF-7	H3K27ac-human	ENCSR000EWR	ENCFF000VFM	https://www.encodeproject.org/files/ENCFF000VFM/@@download/ENCFF000VFM
27	4	MCF-7	H3K4me3-human	ENCSR000DWJ	ENCFF001FXP	https://www.encodeproject.org/files/ENCFF001FXP/@@download/ENCFF001FXP
28	4	MCF-7	H3K36me3-human	ENCSR000EWO	ENCFF000VGC	https://www.encodeproject.org/files/ENCFF000VGC/@@download/ENCFF000VGC
29	4	MCF-7	H3K27me3-human	ENCSR761DLU	ENCFF540XQZ	https://www.encodeproject.org/files/ENCFF540XQZ/@@download/ENCFF540XQZ
30	4	MCF-7	H3K9me3-human	ENCSR999WHE	ENCFF219SML	https://www.encodeproject.org/files/ENCFF219SML/@@download/ENCFF219SML
31	4	MCF-7	H3K4me1-human	ENCSR493NBY	ENCFF006ZCS	https://www.encodeproject.org/files/ENCFF006ZCS/@@download/ENCFF006ZCS
32	5	H1	DNase-human	ENCSR000EMU	ENCFF923SKV	https://www.encodeproject.org/files/ENCFF923SKV/@@download/ENCFF923SKV
33	5	H1	CTCF-human	ENCSR000DLK	ENCFF000RSA	https://www.encodeproject.org/files/ENCFF000RSA/@@download/ENCFF000RSA
34	5	H1	H3K27ac-human	ENCSR880SUY	ENCFF885HKU	https://www.encodeproject.org/files/ENCFF885HKU/@@download/ENCFF885HKU
35	5	H1	H3K4me3-human	ENCSR443YAS	ENCFF285ZJI	https://www.encodeproject.org/files/ENCFF285ZJI/@@download/ENCFF285ZJI
36	5	H1	H3K36me3-human	ENCSR925LJZ	ENCFF830VSZ	https://www.encodeproject.org/files/ENCFF830VSZ/@@download/ENCFF830VSZ
37	5	H1	H3K27me3-human	ENCSR928HYM	ENCFF315OGP	https://www.encodeproject.org/files/ENCFF315OGP/@@download/ENCFF315OGP
38	5	H1	H3K9me3-human	ENCSR000APZ	ENCFF007ZNX	https://www.encodeproject.org/files/ENCFF007ZNX/@@download/ENCFF007ZNX
39	5	H1	H3K4me1-human	ENCSR271TFS	ENCFF986IPF	https://www.encodeproject.org/files/ENCFF986IPF/@@download/ENCFF986IPF
40	6	HeLa-S3	DNase-human	ENCSR000ENO	ENCFF688AHB	https://www.encodeproject.org/files/ENCFF688AHB/@@download/ENCFF688AHB
41	6	HeLa-S3	CTCF-human	ENCSR000DUB	ENCFF001HNA	https://www.encodeproject.org/files/ENCFF001HNA/@@download/ENCFF001HNA
42	6	HeLa-S3	H3K27ac-human	ENCSR000AOC	ENCFF821BHR	https://www.encodeproject.org/files/ENCFF821BHR/@@download/ENCFF821BHR
43	6	HeLa-S3	H3K4me3-human	ENCSR340WQU	ENCFF286DPW	https://www.encodeproject.org/files/ENCFF286DPW/@@download/ENCFF286DPW
44	6	HeLa-S3	H3K36me3-human	ENCSR000AOD	ENCFF221BLP	https://www.encodeproject.org/files/ENCFF221BLP/@@download/ENCFF221BLP
45	6	HeLa-S3	H3K27me3-human	ENCSR000DTY	ENCFF847OPB	https://www.encodeproject.org/files/ENCFF847OPB/@@download/ENCFF847OPB
46	6	HeLa-S3	H3K9me3-human	ENCSR000AQO	ENCFF000BBH	https://www.encodeproject.org/files/ENCFF000BBH/@@download/ENCFF000BBH
47	6	HeLa-S3	H3K4me1-human	ENCSR000APW	ENCFF945WUY	https://www.encodeproject.org/files/ENCFF945WUY/@@download/ENCFF945WUY
48	7	IMR-90	DNase-human	ENCSR000EKG	ENCFF000STK	https://www.encodeproject.org/files/ENCFF000STK/@@download/ENCFF000STK
49	7	IMR-90	CTCF-human	ENCSR000EFI	ENCFF066FGA	https://www.encodeproject.org/files/ENCFF066FGA/@@download/ENCFF066FGA
50	7	IMR-90	H3K27ac-human	ENCSR002YRE	ENCFF843EAG	https://www.encodeproject.org/files/ENCFF843EAG/@@download/ENCFF843EAG
51	7	IMR-90	H3K4me3-human	ENCSR087PFU	ENCFF823PVZ	https://www.encodeproject.org/files/ENCFF823PVZ/@@download/ENCFF823PVZ
52	7	IMR-90	H3K36me3-human	ENCSR437ORF	ENCFF293LEM	https://www.encodeproject.org/files/ENCFF293LEM/@@download/ENCFF293LEM
53	7	IMR-90	H3K27me3-human	ENCSR431UUY	ENCFF502XME	https://www.encodeproject.org/files/ENCFF502XME/@@download/ENCFF502XME
54	7	IMR-90	H3K9me3-human	ENCSR055ZZY	ENCFF067PJK	https://www.encodeproject.org/files/ENCFF067PJK/@@download/ENCFF067PJK
55	7	IMR-90	H3K4me1-human	ENCSR831JSP	ENCFF064SDE	https://www.encodeproject.org/files/ENCFF064SDE/@@download/ENCFF064SDE
56	9	SK-N-SH	DNase-human	ENCSR000ELQ	ENCFF000TDZ	https://www.encodeproject.org/files/ENCFF000TDZ/@@download/ENCFF000TDZ
57	9	SK-N-SH	CTCF-human	ENCSR000EIC	ENCFF436XSF	https://www.encodeproject.org/files/ENCFF436XSF/@@download/ENCFF436XSF
58	9	SK-N-SH	H3K27ac-human	ENCSR564IGJ	ENCFF667SOQ	https://www.encodeproject.org/files/ENCFF667SOQ/@@download/ENCFF667SOQ
59	9	SK-N-SH	H3K4me3-human	ENCSR975GZA	ENCFF709DML	https://www.encodeproject.org/files/ENCFF709DML/@@download/ENCFF709DML
60	9	SK-N-SH	H3K36me3-human	ENCSR978CNH	ENCFF597EKS	https://www.encodeproject.org/files/ENCFF597EKS/@@download/ENCFF597EKS
61	9	SK-N-SH	H3K27me3-human	ENCSR914QOK	ENCFF638UKY	https://www.encodeproject.org/files/ENCFF638UKY/@@download/ENCFF638UKY
62	9	SK-N-SH	H3K9me3-human	ENCSR657OGA	ENCFF939WSK	https://www.encodeproject.org/files/ENCFF939WSK/@@download/ENCFF939WSK
63	9	SK-N-SH	H3K4me1-human	ENCSR661BMA	ENCFF063ABF	https://www.encodeproject.org/files/ENCFF063ABF/@@download/ENCFF063ABF
64	10	PC-3	DNase-human	ENCSR052AWE	ENCFF707NLD	https://www.encodeproject.org/files/ENCFF707NLD/@@download/ENCFF707NLD
65	10	PC-3	CTCF-human	ENCSR359LOD	ENCFF209PKW	https://www.encodeproject.org/files/ENCFF209PKW/@@download/ENCFF209PKW
66	10	PC-3	H3K27ac-human	ENCSR826UTD	ENCFF681OSL	https://www.encodeproject.org/files/ENCFF681OSL/@@download/ENCFF681OSL
67	10	PC-3	H3K4me3-human	ENCSR275NCH	ENCFF422CEI	https://www.encodeproject.org/files/ENCFF422CEI/@@download/ENCFF422CEI
68	10	PC-3	H3K36me3-human	ENCSR849APH	ENCFF787RYQ	https://www.encodeproject.org/files/ENCFF787RYQ/@@download/ENCFF787RYQ
69	10	PC-3	H3K27me3-human	ENCSR881TWJ	ENCFF834KFN	https://www.encodeproject.org/files/ENCFF834KFN/@@download/ENCFF834KFN
70	10	PC-3	H3K9me3-human	ENCSR339ZMJ	ENCFF557EJK	https://www.encodeproject.org/files/ENCFF557EJK/@@download/ENCFF557EJK
71	10	PC-3	H3K4me1-human	ENCSR566UMF	ENCFF297RXW	https://www.encodeproject.org/files/ENCFF297RXW/@@download/ENCFF297RXW
72	11	Panc1	DNase-human	ENCSR000EPT	ENCFF207AIO	https://www.encodeproject.org/files/ENCFF207AIO/@@download/ENCFF207AIO
73	11	Panc1	CTCF-human	ENCSR203QEB	ENCFF393CEV	https://www.encodeproject.org/files/ENCFF393CEV/@@download/ENCFF393CEV
74	11	Panc1	H3K27ac-human	ENCSR000EXK	ENCFF000VJG	https://www.encodeproject.org/files/ENCFF000VJG/@@download/ENCFF000VJG
75	11	Panc1	H3K4me3-human	ENCSR000EXI	ENCFF000VJB	https://www.encodeproject.org/files/ENCFF000VJB/@@download/ENCFF000VJB
76	11	Panc1	H3K36me3-human	ENCSR000FCM	ENCFF356QYS	https://www.encodeproject.org/files/ENCFF356QYS/@@download/ENCFF356QYS
77	11	Panc1	H3K27me3-human	ENCSR000FCO	ENCFF511UTM	https://www.encodeproject.org/files/ENCFF511UTM/@@download/ENCFF511UTM
78	11	Panc1	H3K9me3-human	ENCSR000FCN	ENCFF254YJX	https://www.encodeproject.org/files/ENCFF254YJX/@@download/ENCFF254YJX
79	11	Panc1	H3K4me1-human	ENCSR000EXJ	ENCFF000VIN	https://www.encodeproject.org/files/ENCFF000VIN/@@download/ENCFF000VIN
80	12	liver	DNase-human	ENCSR562FNN	ENCFF434AMR	https://www.encodeproject.org/files/ENCFF434AMR/@@download/ENCFF434AMR
81	12	liver	CTCF-human	ENCSR254YRM	ENCFF977MAY	https://www.encodeproject.org/files/ENCFF977MAY/@@download/ENCFF977MAY
82	12	liver	H3K27ac-human	ENCSR981UJA	ENCFF395RUY	https://www.encodeproject.org/files/ENCFF395RUY/@@download/ENCFF395RUY
83	12	liver	H3K4me3-human	ENCSR344TLI	ENCFF566UVE	https://www.encodeproject.org/files/ENCFF566UVE/@@download/ENCFF566UVE
84	12	liver	H3K36me3-human	ENCSR080QVO	ENCFF096XVX	https://www.encodeproject.org/files/ENCFF096XVX/@@download/ENCFF096XVX
85	12	liver	H3K27me3-human	ENCSR666FYM	ENCFF510ASZ	https://www.encodeproject.org/files/ENCFF510ASZ/@@download/ENCFF510ASZ
86	12	liver	H3K9me3-human	ENCSR614JFD	ENCFF890IWF	https://www.encodeproject.org/files/ENCFF890IWF/@@download/ENCFF890IWF
87	12	liver	H3K4me1-human	ENCSR489DUV	ENCFF844NNA	https://www.encodeproject.org/files/ENCFF844NNA/@@download/ENCFF844NNA
88	13	stomach	DNase-human	ENCSR082XEU	ENCFF337HBY	https://www.encodeproject.org/files/ENCFF337HBY/@@download/ENCFF337HBY
89	13	stomach	CTCF-human	ENCSR037GKL	ENCFF910IYH	https://www.encodeproject.org/files/ENCFF910IYH/@@download/ENCFF910IYH
90	13	stomach	H3K27ac-human	ENCSR001SHB	ENCFF107IFK	https://www.encodeproject.org/files/ENCFF107IFK/@@download/ENCFF107IFK
91	13	stomach	H3K4me3-human	ENCSR129NCV	ENCFF417COB	https://www.encodeproject.org/files/ENCFF417COB/@@download/ENCFF417COB
92	13	stomach	H3K36me3-human	ENCSR552ICY	ENCFF340SNB	https://www.encodeproject.org/files/ENCFF340SNB/@@download/ENCFF340SNB
93	13	stomach	H3K27me3-human	ENCSR330MAM	ENCFF750ZGI	https://www.encodeproject.org/files/ENCFF750ZGI/@@download/ENCFF750ZGI
94	13	stomach	H3K9me3-human	ENCSR639RKZ	ENCFF608FAJ	https://www.encodeproject.org/files/ENCFF608FAJ/@@download/ENCFF608FAJ
95	13	stomach	H3K4me1-human	ENCSR158WBG	ENCFF360WPD	https://www.encodeproject.org/files/ENCFF360WPD/@@download/ENCFF360WPD
96	14	heart	DNase-human	ENCSR749BWV	ENCFF031KRD	https://www.encodeproject.org/files/ENCFF031KRD/@@download/ENCFF031KRD
97	14	heart	CTCF-human	ENCSR544APK	ENCFF738KRH	https://www.encodeproject.org/files/ENCFF738KRH/@@download/ENCFF738KRH
98	14	heart	H3K27ac-human	ENCSR028NXO	ENCFF629PMN	https://www.encodeproject.org/files/ENCFF629PMN/@@download/ENCFF629PMN
99	14	heart	H3K4me3-human	ENCSR107RDP	ENCFF978QBQ	https://www.encodeproject.org/files/ENCFF978QBQ/@@download/ENCFF978QBQ
100	14	heart	H3K36me3-human	ENCSR142OBQ	ENCFF034QZH	https://www.encodeproject.org/files/ENCFF034QZH/@@download/ENCFF034QZH
101	14	heart	H3K27me3-human	ENCSR988JLN	ENCFF480ERS	https://www.encodeproject.org/files/ENCFF480ERS/@@download/ENCFF480ERS
102	14	heart	H3K9me3-human	ENCSR442JTA	ENCFF296DVH	https://www.encodeproject.org/files/ENCFF296DVH/@@download/ENCFF296DVH
103	14	heart	H3K4me1-human	ENCSR480OFK	ENCFF206OGC	https://www.encodeproject.org/files/ENCFF206OGC/@@download/ENCFF206OGC
104	15	spleen	DNase-human	ENCSR679IFH	ENCFF897PVF	https://www.encodeproject.org/files/ENCFF897PVF/@@download/ENCFF897PVF
105	15	spleen	CTCF-human	ENCSR000DNI	ENCFF211IRJ	https://www.encodeproject.org/files/ENCFF211IRJ/@@download/ENCFF211IRJ
106	15	spleen	H3K27ac-human	ENCSR235ZBF	ENCFF053GYS	https://www.encodeproject.org/files/ENCFF053GYS/@@download/ENCFF053GYS
107	15	spleen	H3K4me3-human	ENCSR589DBF	ENCFF107JVE	https://www.encodeproject.org/files/ENCFF107JVE/@@download/ENCFF107JVE
108	15	spleen	H3K36me3-human	ENCSR787YHR	ENCFF756UYY	https://www.encodeproject.org/files/ENCFF756UYY/@@download/ENCFF756UYY
109	15	spleen	H3K27me3-human	ENCSR826MTK	ENCFF227TNH	https://www.encodeproject.org/files/ENCFF227TNH/@@download/ENCFF227TNH
110	15	spleen	H3K9me3-human	ENCSR421FPV	ENCFF288JVG	https://www.encodeproject.org/files/ENCFF288JVG/@@download/ENCFF288JVG
111	15	spleen	H3K4me1-human	ENCSR115TSA	ENCFF436UAE	https://www.encodeproject.org/files/ENCFF436UAE/@@download/ENCFF436UAE
112	16	lung	DNase-human	ENCSR000EOD	ENCFF001DII	https://www.encodeproject.org/files/ENCFF001DII/@@download/ENCFF001DII
113	16	lung	CTCF-human	ENCSR799TJD	ENCFF328ZYA	https://www.encodeproject.org/files/ENCFF328ZYA/@@download/ENCFF328ZYA
114	16	lung	H3K27ac-human	ENCSR738SXD	ENCFF152QOQ	https://www.encodeproject.org/files/ENCFF152QOQ/@@download/ENCFF152QOQ
115	16	lung	H3K4me3-human	ENCSR074WIB	ENCFF985FUL	https://www.encodeproject.org/files/ENCFF985FUL/@@download/ENCFF985FUL
116	16	lung	H3K36me3-human	ENCSR229GEL	ENCFF222RAW	https://www.encodeproject.org/files/ENCFF222RAW/@@download/ENCFF222RAW
117	16	lung	H3K27me3-human	ENCSR000AMS	ENCFF000CRM	https://www.encodeproject.org/files/ENCFF000CRM/@@download/ENCFF000CRM
118	16	lung	H3K9me3-human	ENCSR000ARQ	ENCFF000CRD	https://www.encodeproject.org/files/ENCFF000CRD/@@download/ENCFF000CRD
119	16	lung	H3K4me1-human	ENCSR356ANC	ENCFF940PNZ	https://www.encodeproject.org/files/ENCFF940PNZ/@@download/ENCFF940PNZ
120	18	adrenal gland	DNase-human	ENCSR728BAD	ENCFF667MRJ	https://www.encodeproject.org/files/ENCFF667MRJ/@@download/ENCFF667MRJ
121	18	adrenal gland	CTCF-human	ENCSR014GSQ	ENCFF312ULR	https://www.encodeproject.org/files/ENCFF312ULR/@@download/ENCFF312ULR
122	18	adrenal gland	H3K27ac-human	ENCSR086QZY	ENCFF598TVO	https://www.encodeproject.org/files/ENCFF598TVO/@@download/ENCFF598TVO
123	18	adrenal gland	H3K4me3-human	ENCSR425NQT	ENCFF602OBJ	https://www.encodeproject.org/files/ENCFF602OBJ/@@download/ENCFF602OBJ
124	18	adrenal gland	H3K36me3-human	ENCSR899MFS	ENCFF388UVF	https://www.encodeproject.org/files/ENCFF388UVF/@@download/ENCFF388UVF
125	18	adrenal gland	H3K27me3-human	ENCSR218BPG	ENCFF956AVR	https://www.encodeproject.org/files/ENCFF956AVR/@@download/ENCFF956AVR
126	18	adrenal gland	H3K9me3-human	ENCSR651IVN	ENCFF839YMP	https://www.encodeproject.org/files/ENCFF839YMP/@@download/ENCFF839YMP
127	18	adrenal gland	H3K4me1-human	ENCSR455JUO	ENCFF900NYM	https://www.encodeproject.org/files/ENCFF900NYM/@@download/ENCFF900NYM
128	19	sigmoid colon	DNase-human	ENCSR462XTM	ENCFF387OFS	https://www.encodeproject.org/files/ENCFF387OFS/@@download/ENCFF387OFS
129	19	sigmoid colon	CTCF-human	ENCSR222SQE	ENCFF590YRR	https://www.encodeproject.org/files/ENCFF590YRR/@@download/ENCFF590YRR
130	19	sigmoid colon	H3K27ac-human	ENCSR561YSH	ENCFF012NGZ	https://www.encodeproject.org/files/ENCFF012NGZ/@@download/ENCFF012NGZ
131	19	sigmoid colon	H3K4me3-human	ENCSR900UIP	ENCFF467CHP	https://www.encodeproject.org/files/ENCFF467CHP/@@download/ENCFF467CHP
132	19	sigmoid colon	H3K36me3-human	ENCSR445RFF	ENCFF946QMJ	https://www.encodeproject.org/files/ENCFF946QMJ/@@download/ENCFF946QMJ
133	19	sigmoid colon	H3K27me3-human	ENCSR897TGR	ENCFF760XGT	https://www.encodeproject.org/files/ENCFF760XGT/@@download/ENCFF760XGT
134	19	sigmoid colon	H3K9me3-human	ENCSR792EDG	ENCFF727VHY	https://www.encodeproject.org/files/ENCFF727VHY/@@download/ENCFF727VHY
135	19	sigmoid colon	H3K4me1-human	ENCSR181HTE	ENCFF538OFA	https://www.encodeproject.org/files/ENCFF538OFA/@@download/ENCFF538OFA
136	20	heart left ventricle	DNase-human	ENCSR070CMW	ENCFF702IJE	https://www.encodeproject.org/files/ENCFF702IJE/@@download/ENCFF702IJE
137	20	heart left ventricle	CTCF-human	ENCSR791AYW	ENCFF118IIC	https://www.encodeproject.org/files/ENCFF118IIC/@@download/ENCFF118IIC
138	20	heart left ventricle	H3K27ac-human	ENCSR557DFM	ENCFF072ZDB	https://www.encodeproject.org/files/ENCFF072ZDB/@@download/ENCFF072ZDB
139	20	heart left ventricle	H3K4me3-human	ENCSR377KDN	ENCFF196UFM	https://www.encodeproject.org/files/ENCFF196UFM/@@download/ENCFF196UFM
140	20	heart left ventricle	H3K36me3-human	ENCSR500ZGF	ENCFF712QLX	https://www.encodeproject.org/files/ENCFF712QLX/@@download/ENCFF712QLX
141	20	heart left ventricle	H3K27me3-human	ENCSR988JLN	ENCFF480ERS	https://www.encodeproject.org/files/ENCFF480ERS/@@download/ENCFF480ERS
142	20	heart left ventricle	H3K9me3-human	ENCSR442JTA	ENCFF296DVH	https://www.encodeproject.org/files/ENCFF296DVH/@@download/ENCFF296DVH
143	20	heart left ventricle	H3K4me1-human	ENCSR438QZN	ENCFF338ULU	https://www.encodeproject.org/files/ENCFF338ULU/@@download/ENCFF338ULU
144	21	upper lobe of left lung	DNase-human	ENCSR164WOF	ENCFF022PJN	https://www.encodeproject.org/files/ENCFF022PJN/@@download/ENCFF022PJN
145	21	upper lobe of left lung	CTCF-human	ENCSR799TJD	ENCFF328ZYA	https://www.encodeproject.org/files/ENCFF328ZYA/@@download/ENCFF328ZYA
146	21	upper lobe of left lung	H3K27ac-human	ENCSR738SXD	ENCFF152QOQ	https://www.encodeproject.org/files/ENCFF152QOQ/@@download/ENCFF152QOQ
147	21	upper lobe of left lung	H3K4me3-human	ENCSR074WIB	ENCFF985FUL	https://www.encodeproject.org/files/ENCFF985FUL/@@download/ENCFF985FUL
148	21	upper lobe of left lung	H3K36me3-human	ENCSR229GEL	ENCFF222RAW	https://www.encodeproject.org/files/ENCFF222RAW/@@download/ENCFF222RAW
149	21	upper lobe of left lung	H3K27me3-human	ENCSR469YCE	ENCFF092NLW	https://www.encodeproject.org/files/ENCFF092NLW/@@download/ENCFF092NLW
150	21	upper lobe of left lung	H3K9me3-human	ENCSR759RTY	ENCFF272DAJ	https://www.encodeproject.org/files/ENCFF272DAJ/@@download/ENCFF272DAJ
151	21	upper lobe of left lung	H3K4me1-human	ENCSR238WIK	ENCFF198RCN	https://www.encodeproject.org/files/ENCFF198RCN/@@download/ENCFF198RCN
152	22	transverse colon	DNase-human	ENCSR760QZM	ENCFF629OKO	https://www.encodeproject.org/files/ENCFF629OKO/@@download/ENCFF629OKO
153	22	transverse colon	CTCF-human	ENCSR102CSD	ENCFF051HDO	https://www.encodeproject.org/files/ENCFF051HDO/@@download/ENCFF051HDO
154	22	transverse colon	H3K27ac-human	ENCSR069EGE	ENCFF026KPG	https://www.encodeproject.org/files/ENCFF026KPG/@@download/ENCFF026KPG
155	22	transverse colon	H3K4me3-human	ENCSR315EZG	ENCFF128IEV	https://www.encodeproject.org/files/ENCFF128IEV/@@download/ENCFF128IEV
156	22	transverse colon	H3K36me3-human	ENCSR047JMV	ENCFF605YCF	https://www.encodeproject.org/files/ENCFF605YCF/@@download/ENCFF605YCF
157	22	transverse colon	H3K27me3-human	ENCSR643KID	ENCFF868LZW	https://www.encodeproject.org/files/ENCFF868LZW/@@download/ENCFF868LZW
158	22	transverse colon	H3K9me3-human	ENCSR083DXD	ENCFF383JOQ	https://www.encodeproject.org/files/ENCFF383JOQ/@@download/ENCFF383JOQ
159	22	transverse colon	H3K4me1-human	ENCSR791LZY	ENCFF996EQE	https://www.encodeproject.org/files/ENCFF996EQE/@@download/ENCFF996EQE
160	24	ovary	DNase-human	ENCSR428XAX	ENCFF110TRZ	https://www.encodeproject.org/files/ENCFF110TRZ/@@download/ENCFF110TRZ
161	24	ovary	CTCF-human	ENCSR493APD	control	https://www.encodeproject.org/files/control/@@download/control
162	24	ovary	H3K27ac-human	ENCSR268JQE	ENCFF052RXC	https://www.encodeproject.org/files/ENCFF052RXC/@@download/ENCFF052RXC
163	24	ovary	H3K4me3-human	ENCSR828CCQ	ENCFF237MHX	https://www.encodeproject.org/files/ENCFF237MHX/@@download/ENCFF237MHX
164	24	ovary	H3K36me3-human	ENCSR659MYS	ENCFF317GIO	https://www.encodeproject.org/files/ENCFF317GIO/@@download/ENCFF317GIO
165	24	ovary	H3K27me3-human	ENCSR037SNV	ENCFF745JZS	https://www.encodeproject.org/files/ENCFF745JZS/@@download/ENCFF745JZS
166	24	ovary	H3K9me3-human	ENCSR440UCR	ENCFF197JJM	https://www.encodeproject.org/files/ENCFF197JJM/@@download/ENCFF197JJM
167	24	ovary	H3K4me1-human	ENCSR113AFY	ENCFF451NGR	https://www.encodeproject.org/files/ENCFF451NGR/@@download/ENCFF451NGR
168	26	tibial nerve	DNase-human	ENCSR401ESD	ENCFF372VAD	https://www.encodeproject.org/files/ENCFF372VAD/@@download/ENCFF372VAD
169	26	tibial nerve	CTCF-human	ENCSR434XLP	ENCFF304JLC	https://www.encodeproject.org/files/ENCFF304JLC/@@download/ENCFF304JLC
170	26	tibial nerve	H3K27ac-human	ENCSR771YJT	ENCFF404WCX	https://www.encodeproject.org/files/ENCFF404WCX/@@download/ENCFF404WCX
171	26	tibial nerve	H3K4me3-human	ENCSR314SPW	ENCFF575JJC	https://www.encodeproject.org/files/ENCFF575JJC/@@download/ENCFF575JJC
172	26	tibial nerve	H3K36me3-human	ENCSR157ZVP	ENCFF966LBD	https://www.encodeproject.org/files/ENCFF966LBD/@@download/ENCFF966LBD
173	26	tibial nerve	H3K27me3-human	ENCSR992XOO	ENCFF822ARG	https://www.encodeproject.org/files/ENCFF822ARG/@@download/ENCFF822ARG
174	26	tibial nerve	H3K9me3-human	ENCSR176ZMW	ENCFF256NVW	https://www.encodeproject.org/files/ENCFF256NVW/@@download/ENCFF256NVW
175	26	tibial nerve	H3K4me1-human	ENCSR981CTV	ENCFF326IUY	https://www.encodeproject.org/files/ENCFF326IUY/@@download/ENCFF326IUY
176	27	esophagus muscularis mucosa	DNase-human	ENCSR944JCE	ENCFF208ILP	https://www.encodeproject.org/files/ENCFF208ILP/@@download/ENCFF208ILP
177	27	esophagus muscularis mucosa	CTCF-human	ENCSR073TPC	ENCFF889KFP	https://www.encodeproject.org/files/ENCFF889KFP/@@download/ENCFF889KFP
178	27	esophagus muscularis mucosa	H3K27ac-human	ENCSR522MTS	ENCFF717VXE	https://www.encodeproject.org/files/ENCFF717VXE/@@download/ENCFF717VXE
179	27	esophagus muscularis mucosa	H3K4me3-human	ENCSR403PEI	ENCFF552EIR	https://www.encodeproject.org/files/ENCFF552EIR/@@download/ENCFF552EIR
180	27	esophagus muscularis mucosa	H3K36me3-human	ENCSR845BEG	ENCFF902ANP	https://www.encodeproject.org/files/ENCFF902ANP/@@download/ENCFF902ANP
181	27	esophagus muscularis mucosa	H3K27me3-human	ENCSR188HXK	ENCFF445WTJ	https://www.encodeproject.org/files/ENCFF445WTJ/@@download/ENCFF445WTJ
182	27	esophagus muscularis mucosa	H3K9me3-human	ENCSR030NGB	ENCFF408JDU	https://www.encodeproject.org/files/ENCFF408JDU/@@download/ENCFF408JDU
183	27	esophagus muscularis mucosa	H3K4me1-human	ENCSR701GIE	ENCFF327LTJ	https://www.encodeproject.org/files/ENCFF327LTJ/@@download/ENCFF327LTJ
184	28	pancreas	DNase-human	ENCSR178JBL	ENCFF493ONN	https://www.encodeproject.org/files/ENCFF493ONN/@@download/ENCFF493ONN
185	28	pancreas	CTCF-human	ENCSR000DND	ENCFF000SCT	https://www.encodeproject.org/files/ENCFF000SCT/@@download/ENCFF000SCT
186	28	pancreas	H3K27ac-human	ENCSR520BIM	ENCFF683HLQ	https://www.encodeproject.org/files/ENCFF683HLQ/@@download/ENCFF683HLQ
187	28	pancreas	H3K4me3-human	ENCSR588PZN	ENCFF644OCG	https://www.encodeproject.org/files/ENCFF644OCG/@@download/ENCFF644OCG
188	28	pancreas	H3K36me3-human	ENCSR943JOF	ENCFF396HCZ	https://www.encodeproject.org/files/ENCFF396HCZ/@@download/ENCFF396HCZ
189	28	pancreas	H3K27me3-human	ENCSR977CEC	ENCFF683IVJ	https://www.encodeproject.org/files/ENCFF683IVJ/@@download/ENCFF683IVJ
190	28	pancreas	H3K9me3-human	ENCSR863TAL	ENCFF179EPY	https://www.encodeproject.org/files/ENCFF179EPY/@@download/ENCFF179EPY
191	28	pancreas	H3K4me1-human	ENCSR827NKO	ENCFF708LXO	https://www.encodeproject.org/files/ENCFF708LXO/@@download/ENCFF708LXO
192	29	esophagus squamous epithelium	DNase-human	ENCSR783OCW	ENCFF542ZZY	https://www.encodeproject.org/files/ENCFF542ZZY/@@download/ENCFF542ZZY
193	29	esophagus squamous epithelium	CTCF-human	ENCSR003SZZ	ENCFF877MCP	https://www.encodeproject.org/files/ENCFF877MCP/@@download/ENCFF877MCP
194	29	esophagus squamous epithelium	H3K27ac-human	ENCSR204TAU	ENCFF338HOC	https://www.encodeproject.org/files/ENCFF338HOC/@@download/ENCFF338HOC
195	29	esophagus squamous epithelium	H3K4me3-human	ENCSR773PIU	ENCFF177EFG	https://www.encodeproject.org/files/ENCFF177EFG/@@download/ENCFF177EFG
196	29	esophagus squamous epithelium	H3K36me3-human	ENCSR079NLY	ENCFF157THF	https://www.encodeproject.org/files/ENCFF157THF/@@download/ENCFF157THF
197	29	esophagus squamous epithelium	H3K27me3-human	ENCSR024JJL	ENCFF762EUC	https://www.encodeproject.org/files/ENCFF762EUC/@@download/ENCFF762EUC
198	29	esophagus squamous epithelium	H3K9me3-human	ENCSR101KMF	ENCFF263LYY	https://www.encodeproject.org/files/ENCFF263LYY/@@download/ENCFF263LYY
199	29	esophagus squamous epithelium	H3K4me1-human	ENCSR658EVN	ENCFF011GZB	https://www.encodeproject.org/files/ENCFF011GZB/@@download/ENCFF011GZB
200	31	testis	DNase-human	ENCSR978QUT	ENCFF066TTB	https://www.encodeproject.org/files/ENCFF066TTB/@@download/ENCFF066TTB
201	31	testis	CTCF-human	ENCSR494TNM	ENCFF990EXV	https://www.encodeproject.org/files/ENCFF990EXV/@@download/ENCFF990EXV
202	31	testis	H3K27ac-human	ENCSR136ZQZ	ENCFF331CWZ	https://www.encodeproject.org/files/ENCFF331CWZ/@@download/ENCFF331CWZ
203	31	testis	H3K4me3-human	ENCSR619EZG	ENCFF796PVK	https://www.encodeproject.org/files/ENCFF796PVK/@@download/ENCFF796PVK
204	31	testis	H3K36me3-human	ENCSR561MYM	ENCFF947VJE	https://www.encodeproject.org/files/ENCFF947VJE/@@download/ENCFF947VJE
205	31	testis	H3K27me3-human	ENCSR503QSX	ENCFF456FKN	https://www.encodeproject.org/files/ENCFF456FKN/@@download/ENCFF456FKN
206	31	testis	H3K9me3-human	ENCSR376JOC	ENCFF603EUI	https://www.encodeproject.org/files/ENCFF603EUI/@@download/ENCFF603EUI
207	31	testis	H3K4me1-human	ENCSR956VQB	ENCFF020VQJ	https://www.encodeproject.org/files/ENCFF020VQJ/@@download/ENCFF020VQJ
208	36	right atrium auricular region	DNase-human	ENCSR278SKG	ENCFF513LVE	https://www.encodeproject.org/files/ENCFF513LVE/@@download/ENCFF513LVE
209	36	right atrium auricular region	CTCF-human	ENCSR066GBX	ENCFF387LUX	https://www.encodeproject.org/files/ENCFF387LUX/@@download/ENCFF387LUX
210	36	right atrium auricular region	H3K27ac-human	ENCSR593KDJ	ENCFF164FND	https://www.encodeproject.org/files/ENCFF164FND/@@download/ENCFF164FND
211	36	right atrium auricular region	H3K4me3-human	ENCSR791KFQ	ENCFF945SBT	https://www.encodeproject.org/files/ENCFF945SBT/@@download/ENCFF945SBT
212	36	right atrium auricular region	H3K36me3-human	ENCSR967KZJ	ENCFF976FXJ	https://www.encodeproject.org/files/ENCFF976FXJ/@@download/ENCFF976FXJ
213	36	right atrium auricular region	H3K27me3-human	ENCSR459CKR	ENCFF101PXI	https://www.encodeproject.org/files/ENCFF101PXI/@@download/ENCFF101PXI
214	36	right atrium auricular region	H3K9me3-human	ENCSR250AAV	ENCFF250GAH	https://www.encodeproject.org/files/ENCFF250GAH/@@download/ENCFF250GAH
215	36	right atrium auricular region	H3K4me1-human	ENCSR817FGU	ENCFF201VUR	https://www.encodeproject.org/files/ENCFF201VUR/@@download/ENCFF201VUR
216	37	vagina	DNase-human	ENCSR437AYW	ENCFF243NYB	https://www.encodeproject.org/files/ENCFF243NYB/@@download/ENCFF243NYB
217	37	vagina	CTCF-human	ENCSR606TNN	ENCFF197PVC	https://www.encodeproject.org/files/ENCFF197PVC/@@download/ENCFF197PVC
218	37	vagina	H3K27ac-human	ENCSR718BTD	ENCFF834JHG	https://www.encodeproject.org/files/ENCFF834JHG/@@download/ENCFF834JHG
219	37	vagina	H3K4me3-human	ENCSR258UUX	ENCFF587VBR	https://www.encodeproject.org/files/ENCFF587VBR/@@download/ENCFF587VBR
220	37	vagina	H3K36me3-human	ENCSR962MYX	ENCFF647MOP	https://www.encodeproject.org/files/ENCFF647MOP/@@download/ENCFF647MOP
221	37	vagina	H3K27me3-human	ENCSR278TQE	ENCFF888PUQ	https://www.encodeproject.org/files/ENCFF888PUQ/@@download/ENCFF888PUQ
222	37	vagina	H3K9me3-human	ENCSR612TQH	ENCFF744AAN	https://www.encodeproject.org/files/ENCFF744AAN/@@download/ENCFF744AAN
223	37	vagina	H3K4me1-human	ENCSR495RJG	ENCFF694ITQ	https://www.encodeproject.org/files/ENCFF694ITQ/@@download/ENCFF694ITQ
