## Supplementary Tables S1-S11 for "EpiGePT: a Pretrained Transformer model for epigenomics": Supplementary_table5.xlsx

### Sheet: Supplementary_table5
	BiosampleID	Biosample name	Experiment	File accession	URL
0	1	HepG2	ENCSR019MXZ	ENCFF618AYY	https://www.encodeproject.org/files/ENCFF618AYY/@@download/ENCFF618AYY.tsv
1	1	HepG2	ENCSR019MXZ	ENCFF383JHU	https://www.encodeproject.org/files/ENCFF383JHU/@@download/ENCFF383JHU.tsv
2	1	HepG2	ENCSR181ZGR	ENCFF533XPJ	https://www.encodeproject.org/files/ENCFF533XPJ/@@download/ENCFF533XPJ.tsv
3	1	HepG2	ENCSR181ZGR	ENCFF321JIT	https://www.encodeproject.org/files/ENCFF321JIT/@@download/ENCFF321JIT.tsv
4	1	HepG2	ENCSR813BDU	ENCFF653VKQ	https://www.encodeproject.org/files/ENCFF653VKQ/@@download/ENCFF653VKQ.tsv
5	1	HepG2	ENCSR813BDU	ENCFF098GZH	https://www.encodeproject.org/files/ENCFF098GZH/@@download/ENCFF098GZH.tsv
6	1	HepG2	ENCSR329MHM	ENCFF649AHO	https://www.encodeproject.org/files/ENCFF649AHO/@@download/ENCFF649AHO.tsv
7	1	HepG2	ENCSR329MHM	ENCFF974MUO	https://www.encodeproject.org/files/ENCFF974MUO/@@download/ENCFF974MUO.tsv
8	1	HepG2	ENCSR985KAT	ENCFF569YCC	https://www.encodeproject.org/files/ENCFF569YCC/@@download/ENCFF569YCC.tsv
9	1	HepG2	ENCSR985KAT	ENCFF255HPM	https://www.encodeproject.org/files/ENCFF255HPM/@@download/ENCFF255HPM.tsv
10	1	HepG2	ENCSR985KAT	ENCFF139ZPW	https://www.encodeproject.org/files/ENCFF139ZPW/@@download/ENCFF139ZPW.tsv
11	1	HepG2	ENCSR061SFU	ENCFF201FUJ	https://www.encodeproject.org/files/ENCFF201FUJ/@@download/ENCFF201FUJ.tsv
12	1	HepG2	ENCSR061SFU	ENCFF958HDM	https://www.encodeproject.org/files/ENCFF958HDM/@@download/ENCFF958HDM.tsv
13	1	HepG2	ENCSR887ZSY	ENCFF892DLU	https://www.encodeproject.org/files/ENCFF892DLU/@@download/ENCFF892DLU.tsv
14	1	HepG2	ENCSR887ZSY	ENCFF774WRA	https://www.encodeproject.org/files/ENCFF774WRA/@@download/ENCFF774WRA.tsv
15	1	HepG2	ENCSR000CPC	ENCFF348GKJ	https://www.encodeproject.org/files/ENCFF348GKJ/@@download/ENCFF348GKJ.tsv
16	1	HepG2	ENCSR000CPC	ENCFF177JMA	https://www.encodeproject.org/files/ENCFF177JMA/@@download/ENCFF177JMA.tsv
17	1	HepG2	ENCSR862HPO	ENCFF533EVV	https://www.encodeproject.org/files/ENCFF533EVV/@@download/ENCFF533EVV.tsv
18	1	HepG2	ENCSR862HPO	ENCFF228MCB	https://www.encodeproject.org/files/ENCFF228MCB/@@download/ENCFF228MCB.tsv
19	1	HepG2	ENCSR541TIG	ENCFF443HUO	https://www.encodeproject.org/files/ENCFF443HUO/@@download/ENCFF443HUO.tsv
20	1	HepG2	ENCSR541TIG	ENCFF882UMJ	https://www.encodeproject.org/files/ENCFF882UMJ/@@download/ENCFF882UMJ.tsv
21	1	HepG2	ENCSR058OSL	ENCFF179DDO	https://www.encodeproject.org/files/ENCFF179DDO/@@download/ENCFF179DDO.tsv
22	1	HepG2	ENCSR058OSL	ENCFF800OKG	https://www.encodeproject.org/files/ENCFF800OKG/@@download/ENCFF800OKG.tsv
23	1	HepG2	ENCSR561FEE	ENCFF972FHG	https://www.encodeproject.org/files/ENCFF972FHG/@@download/ENCFF972FHG.tsv
24	1	HepG2	ENCSR561FEE	ENCFF502WZU	https://www.encodeproject.org/files/ENCFF502WZU/@@download/ENCFF502WZU.tsv
25	1	HepG2	ENCSR000CPF	ENCFF909ZOH	https://www.encodeproject.org/files/ENCFF909ZOH/@@download/ENCFF909ZOH.tsv
26	1	HepG2	ENCSR000CPF	ENCFF513CFH	https://www.encodeproject.org/files/ENCFF513CFH/@@download/ENCFF513CFH.tsv
27	1	HepG2	ENCSR931WGT	ENCFF070FWO	https://www.encodeproject.org/files/ENCFF070FWO/@@download/ENCFF070FWO.tsv
28	1	HepG2	ENCSR931WGT	ENCFF071LAW	https://www.encodeproject.org/files/ENCFF071LAW/@@download/ENCFF071LAW.tsv
29	1	HepG2	ENCSR000CPE	ENCFF309AYC	https://www.encodeproject.org/files/ENCFF309AYC/@@download/ENCFF309AYC.tsv
30	1	HepG2	ENCSR000CPE	ENCFF814SRY	https://www.encodeproject.org/files/ENCFF814SRY/@@download/ENCFF814SRY.tsv
31	2	K562	ENCSR384ZXD	ENCFF732ZOT	https://www.encodeproject.org/files/ENCFF732ZOT/@@download/ENCFF732ZOT.tsv
32	2	K562	ENCSR384ZXD	ENCFF010PHC	https://www.encodeproject.org/files/ENCFF010PHC/@@download/ENCFF010PHC.tsv
33	2	K562	ENCSR000BZV	ENCFF452YRI	https://www.encodeproject.org/files/ENCFF452YRI/@@download/ENCFF452YRI.tsv
34	2	K562	ENCSR000CPZ	ENCFF822XFB	https://www.encodeproject.org/files/ENCFF822XFB/@@download/ENCFF822XFB.tsv
35	2	K562	ENCSR000CPZ	ENCFF558HFV	https://www.encodeproject.org/files/ENCFF558HFV/@@download/ENCFF558HFV.tsv
36	2	K562	ENCSR860DWK	ENCFF743LLT	https://www.encodeproject.org/files/ENCFF743LLT/@@download/ENCFF743LLT.tsv
37	2	K562	ENCSR860DWK	ENCFF642YCH	https://www.encodeproject.org/files/ENCFF642YCH/@@download/ENCFF642YCH.tsv
38	2	K562	ENCSR000AEL	ENCFF902SEE	https://www.encodeproject.org/files/ENCFF902SEE/@@download/ENCFF902SEE.tsv
39	2	K562	ENCSR000AEL	ENCFF782PCD	https://www.encodeproject.org/files/ENCFF782PCD/@@download/ENCFF782PCD.tsv
40	2	K562	ENCSR594NJP	ENCFF985AZX	https://www.encodeproject.org/files/ENCFF985AZX/@@download/ENCFF985AZX.tsv
41	2	K562	ENCSR594NJP	ENCFF067URL	https://www.encodeproject.org/files/ENCFF067URL/@@download/ENCFF067URL.tsv
42	2	K562	ENCSR040YBR	ENCFF087PFX	https://www.encodeproject.org/files/ENCFF087PFX/@@download/ENCFF087PFX.tsv
43	2	K562	ENCSR040YBR	ENCFF612EUU	https://www.encodeproject.org/files/ENCFF612EUU/@@download/ENCFF612EUU.tsv
44	2	K562	ENCSR038WEK	ENCFF213VJT	https://www.encodeproject.org/files/ENCFF213VJT/@@download/ENCFF213VJT.tsv
45	2	K562	ENCSR038WEK	ENCFF937BID	https://www.encodeproject.org/files/ENCFF937BID/@@download/ENCFF937BID.tsv
46	2	K562	ENCSR885DVH	ENCFF986DBN	https://www.encodeproject.org/files/ENCFF986DBN/@@download/ENCFF986DBN.tsv
47	2	K562	ENCSR885DVH	ENCFF286GLL	https://www.encodeproject.org/files/ENCFF286GLL/@@download/ENCFF286GLL.tsv
48	2	K562	ENCSR000CPS	ENCFF637XCH	https://www.encodeproject.org/files/ENCFF637XCH/@@download/ENCFF637XCH.tsv
49	2	K562	ENCSR000CPS	ENCFF227QHI	https://www.encodeproject.org/files/ENCFF227QHI/@@download/ENCFF227QHI.tsv
50	2	K562	ENCSR000CPY	ENCFF729XIB	https://www.encodeproject.org/files/ENCFF729XIB/@@download/ENCFF729XIB.tsv
51	2	K562	ENCSR000CPY	ENCFF746OZI	https://www.encodeproject.org/files/ENCFF746OZI/@@download/ENCFF746OZI.tsv
52	2	K562	ENCSR000AEO	ENCFF662LZE	https://www.encodeproject.org/files/ENCFF662LZE/@@download/ENCFF662LZE.tsv
53	2	K562	ENCSR000AEO	ENCFF930UOM	https://www.encodeproject.org/files/ENCFF930UOM/@@download/ENCFF930UOM.tsv
54	2	K562	ENCSR000AEQ	ENCFF489VUK	https://www.encodeproject.org/files/ENCFF489VUK/@@download/ENCFF489VUK.tsv
55	2	K562	ENCSR000AEQ	ENCFF764ZIV	https://www.encodeproject.org/files/ENCFF764ZIV/@@download/ENCFF764ZIV.tsv
56	2	K562	ENCSR109IQO	ENCFF139IXQ	https://www.encodeproject.org/files/ENCFF139IXQ/@@download/ENCFF139IXQ.tsv
57	2	K562	ENCSR109IQO	ENCFF088RDE	https://www.encodeproject.org/files/ENCFF088RDE/@@download/ENCFF088RDE.tsv
58	2	K562	ENCSR596ACL	ENCFF472MYD	https://www.encodeproject.org/files/ENCFF472MYD/@@download/ENCFF472MYD.tsv
59	2	K562	ENCSR596ACL	ENCFF718VVC	https://www.encodeproject.org/files/ENCFF718VVC/@@download/ENCFF718VVC.tsv
60	2	K562	ENCSR000CQA	ENCFF346GFO	https://www.encodeproject.org/files/ENCFF346GFO/@@download/ENCFF346GFO.tsv
61	2	K562	ENCSR000CQA	ENCFF792WMS	https://www.encodeproject.org/files/ENCFF792WMS/@@download/ENCFF792WMS.tsv
62	2	K562	ENCSR000CPH	ENCFF222NCB	https://www.encodeproject.org/files/ENCFF222NCB/@@download/ENCFF222NCB.tsv
63	2	K562	ENCSR000CPH	ENCFF004LGY	https://www.encodeproject.org/files/ENCFF004LGY/@@download/ENCFF004LGY.tsv
64	2	K562	ENCSR000AEM	ENCFF515MUX	https://www.encodeproject.org/files/ENCFF515MUX/@@download/ENCFF515MUX.tsv
65	2	K562	ENCSR000AEM	ENCFF934YBO	https://www.encodeproject.org/files/ENCFF934YBO/@@download/ENCFF934YBO.tsv
66	2	K562	ENCSR530NHO	ENCFF788RCL	https://www.encodeproject.org/files/ENCFF788RCL/@@download/ENCFF788RCL.tsv
67	2	K562	ENCSR530NHO	ENCFF796RKV	https://www.encodeproject.org/files/ENCFF796RKV/@@download/ENCFF796RKV.tsv
68	2	K562	ENCSR696YIB	ENCFF088WZS	https://www.encodeproject.org/files/ENCFF088WZS/@@download/ENCFF088WZS.tsv
69	2	K562	ENCSR696YIB	ENCFF799BSI	https://www.encodeproject.org/files/ENCFF799BSI/@@download/ENCFF799BSI.tsv
70	2	K562	ENCSR000AEN	ENCFF450IVD	https://www.encodeproject.org/files/ENCFF450IVD/@@download/ENCFF450IVD.tsv
71	2	K562	ENCSR000AEN	ENCFF534SDC	https://www.encodeproject.org/files/ENCFF534SDC/@@download/ENCFF534SDC.tsv
72	2	K562	ENCSR000AEP	ENCFF354ODN	https://www.encodeproject.org/files/ENCFF354ODN/@@download/ENCFF354ODN.tsv
73	2	K562	ENCSR000AEP	ENCFF739YLB	https://www.encodeproject.org/files/ENCFF739YLB/@@download/ENCFF739YLB.tsv
74	2	K562	ENCSR545DKY	ENCFF728TIT	https://www.encodeproject.org/files/ENCFF728TIT/@@download/ENCFF728TIT.tsv
75	2	K562	ENCSR545DKY	ENCFF186TXT	https://www.encodeproject.org/files/ENCFF186TXT/@@download/ENCFF186TXT.tsv
76	2	K562	ENCSR637VLS	ENCFF656JXX	https://www.encodeproject.org/files/ENCFF656JXX/@@download/ENCFF656JXX.tsv
77	2	K562	ENCSR637VLS	ENCFF117PLQ	https://www.encodeproject.org/files/ENCFF117PLQ/@@download/ENCFF117PLQ.tsv
78	2	K562	ENCSR000COK	ENCFF703RBO	https://www.encodeproject.org/files/ENCFF703RBO/@@download/ENCFF703RBO.tsv
79	2	K562	ENCSR000COK	ENCFF853OBQ	https://www.encodeproject.org/files/ENCFF853OBQ/@@download/ENCFF853OBQ.tsv
80	3	GM12878	ENCSR843RJV	ENCFF056WHT	https://www.encodeproject.org/files/ENCFF056WHT/@@download/ENCFF056WHT.tsv
81	3	GM12878	ENCSR843RJV	ENCFF955JLS	https://www.encodeproject.org/files/ENCFF955JLS/@@download/ENCFF955JLS.tsv
82	3	GM12878	ENCSR000CVT	ENCFF383EXA	https://www.encodeproject.org/files/ENCFF383EXA/@@download/ENCFF383EXA.tsv
83	3	GM12878	ENCSR000CVT	ENCFF808FJF	https://www.encodeproject.org/files/ENCFF808FJF/@@download/ENCFF808FJF.tsv
84	3	GM12878	ENCSR000AEF	ENCFF392VPX	https://www.encodeproject.org/files/ENCFF392VPX/@@download/ENCFF392VPX.tsv
85	3	GM12878	ENCSR000AEF	ENCFF023VHU	https://www.encodeproject.org/files/ENCFF023VHU/@@download/ENCFF023VHU.tsv
86	3	GM12878	ENCSR297UBP	ENCFF154SOC	https://www.encodeproject.org/files/ENCFF154SOC/@@download/ENCFF154SOC.tsv
87	3	GM12878	ENCSR297UBP	ENCFF241OCJ	https://www.encodeproject.org/files/ENCFF241OCJ/@@download/ENCFF241OCJ.tsv
88	3	GM12878	ENCSR000AEH	ENCFF467GYS	https://www.encodeproject.org/files/ENCFF467GYS/@@download/ENCFF467GYS.tsv
89	3	GM12878	ENCSR000AEH	ENCFF626DNN	https://www.encodeproject.org/files/ENCFF626DNN/@@download/ENCFF626DNN.tsv
90	3	GM12878	ENCSR889TRN	ENCFF832EPJ	https://www.encodeproject.org/files/ENCFF832EPJ/@@download/ENCFF832EPJ.tsv
91	3	GM12878	ENCSR889TRN	ENCFF306VMA	https://www.encodeproject.org/files/ENCFF306VMA/@@download/ENCFF306VMA.tsv
92	3	GM12878	ENCSR000AEE	ENCFF219RWY	https://www.encodeproject.org/files/ENCFF219RWY/@@download/ENCFF219RWY.tsv
93	3	GM12878	ENCSR000AEE	ENCFF009ZXH	https://www.encodeproject.org/files/ENCFF009ZXH/@@download/ENCFF009ZXH.tsv
94	3	GM12878	ENCSR000AEG	ENCFF641QTY	https://www.encodeproject.org/files/ENCFF641QTY/@@download/ENCFF641QTY.tsv
95	3	GM12878	ENCSR000AEG	ENCFF764XAU	https://www.encodeproject.org/files/ENCFF764XAU/@@download/ENCFF764XAU.tsv
96	3	GM12878	ENCSR000CPO	ENCFF296FFD	https://www.encodeproject.org/files/ENCFF296FFD/@@download/ENCFF296FFD.tsv
97	3	GM12878	ENCSR000CPO	ENCFF992YZP	https://www.encodeproject.org/files/ENCFF992YZP/@@download/ENCFF992YZP.tsv
98	3	GM12878	ENCSR000COQ	ENCFF766CPS	https://www.encodeproject.org/files/ENCFF766CPS/@@download/ENCFF766CPS.tsv
99	3	GM12878	ENCSR000COQ	ENCFF587ALK	https://www.encodeproject.org/files/ENCFF587ALK/@@download/ENCFF587ALK.tsv
100	3	GM12878	ENCSR000AED	ENCFF305LZB	https://www.encodeproject.org/files/ENCFF305LZB/@@download/ENCFF305LZB.tsv
101	3	GM12878	ENCSR000AED	ENCFF239AZD	https://www.encodeproject.org/files/ENCFF239AZD/@@download/ENCFF239AZD.tsv
102	3	GM12878	ENCSR000AEC	ENCFF088ZKJ	https://www.encodeproject.org/files/ENCFF088ZKJ/@@download/ENCFF088ZKJ.tsv
103	3	GM12878	ENCSR000AEC	ENCFF610BLQ	https://www.encodeproject.org/files/ENCFF610BLQ/@@download/ENCFF610BLQ.tsv
104	3	GM12878	ENCSR000COR	ENCFF503QTG	https://www.encodeproject.org/files/ENCFF503QTG/@@download/ENCFF503QTG.tsv
105	3	GM12878	ENCSR000COR	ENCFF545YHE	https://www.encodeproject.org/files/ENCFF545YHE/@@download/ENCFF545YHE.tsv
106	4	MCF-7	ENCSR000CPT	ENCFF057ITQ	https://www.encodeproject.org/files/ENCFF057ITQ/@@download/ENCFF057ITQ.tsv
107	4	MCF-7	ENCSR000CPT	ENCFF456OYZ	https://www.encodeproject.org/files/ENCFF456OYZ/@@download/ENCFF456OYZ.tsv
108	4	MCF-7	ENCSR000CTO	ENCFF592VIX	https://www.encodeproject.org/files/ENCFF592VIX/@@download/ENCFF592VIX.tsv
109	4	MCF-7	ENCSR000CTO	ENCFF319LXP	https://www.encodeproject.org/files/ENCFF319LXP/@@download/ENCFF319LXP.tsv
110	4	MCF-7	ENCSR000CTU	ENCFF552RTD	https://www.encodeproject.org/files/ENCFF552RTD/@@download/ENCFF552RTD.tsv
111	4	MCF-7	ENCSR000CTU	ENCFF218LUU	https://www.encodeproject.org/files/ENCFF218LUU/@@download/ENCFF218LUU.tsv
112	5	H1	ENCSR000COV	ENCFF810LOV	https://www.encodeproject.org/files/ENCFF810LOV/@@download/ENCFF810LOV.tsv
113	5	H1	ENCSR670WQY	ENCFF245NXP	https://www.encodeproject.org/files/ENCFF245NXP/@@download/ENCFF245NXP.tsv
114	5	H1	ENCSR000COU	ENCFF045NOY	https://www.encodeproject.org/files/ENCFF045NOY/@@download/ENCFF045NOY.tsv
115	5	H1	ENCSR000COU	ENCFF334LZL	https://www.encodeproject.org/files/ENCFF334LZL/@@download/ENCFF334LZL.tsv
116	5	H1	ENCSR643QIZ	ENCFF737ZEE	https://www.encodeproject.org/files/ENCFF737ZEE/@@download/ENCFF737ZEE.tsv
117	5	H1	ENCSR643QIZ	ENCFF101HST	https://www.encodeproject.org/files/ENCFF101HST/@@download/ENCFF101HST.tsv
118	5	H1	ENCSR000COW	ENCFF760CXR	https://www.encodeproject.org/files/ENCFF760CXR/@@download/ENCFF760CXR.tsv
119	5	H1	ENCSR537BCG	ENCFF146JOZ	https://www.encodeproject.org/files/ENCFF146JOZ/@@download/ENCFF146JOZ.tsv
120	5	H1	ENCSR043RSE	ENCFF809MAC	https://www.encodeproject.org/files/ENCFF809MAC/@@download/ENCFF809MAC.tsv
121	5	H1	ENCSR000BZU	ENCFF598ARA	https://www.encodeproject.org/files/ENCFF598ARA/@@download/ENCFF598ARA.tsv
122	6	HeLa-S3	ENCSR000CPQ	ENCFF878CJF	https://www.encodeproject.org/files/ENCFF878CJF/@@download/ENCFF878CJF.tsv
123	6	HeLa-S3	ENCSR000CPQ	ENCFF346JDS	https://www.encodeproject.org/files/ENCFF346JDS/@@download/ENCFF346JDS.tsv
124	6	HeLa-S3	ENCSR552EGO	ENCFF051IJZ	https://www.encodeproject.org/files/ENCFF051IJZ/@@download/ENCFF051IJZ.tsv
125	6	HeLa-S3	ENCSR552EGO	ENCFF068QXI	https://www.encodeproject.org/files/ENCFF068QXI/@@download/ENCFF068QXI.tsv
126	6	HeLa-S3	ENCSR000CPR	ENCFF722TFN	https://www.encodeproject.org/files/ENCFF722TFN/@@download/ENCFF722TFN.tsv
127	6	HeLa-S3	ENCSR000CPR	ENCFF622JEX	https://www.encodeproject.org/files/ENCFF622JEX/@@download/ENCFF622JEX.tsv
128	6	HeLa-S3	ENCSR000CPP	ENCFF777JPE	https://www.encodeproject.org/files/ENCFF777JPE/@@download/ENCFF777JPE.tsv
129	6	HeLa-S3	ENCSR000CPP	ENCFF514QCL	https://www.encodeproject.org/files/ENCFF514QCL/@@download/ENCFF514QCL.tsv
130	7	IMR-90	ENCSR000CTQ	ENCFF588AJG	https://www.encodeproject.org/files/ENCFF588AJG/@@download/ENCFF588AJG.tsv
131	7	IMR-90	ENCSR000CTQ	ENCFF480FTB	https://www.encodeproject.org/files/ENCFF480FTB/@@download/ENCFF480FTB.tsv
132	7	IMR-90	ENCSR424FAZ	ENCFF245ZOB	https://www.encodeproject.org/files/ENCFF245ZOB/@@download/ENCFF245ZOB.tsv
133	7	IMR-90	ENCSR000CTK	ENCFF042SOY	https://www.encodeproject.org/files/ENCFF042SOY/@@download/ENCFF042SOY.tsv
134	7	IMR-90	ENCSR000CTK	ENCFF261KZR	https://www.encodeproject.org/files/ENCFF261KZR/@@download/ENCFF261KZR.tsv
135	7	IMR-90	ENCSR000CTP	ENCFF867AML	https://www.encodeproject.org/files/ENCFF867AML/@@download/ENCFF867AML.tsv
136	7	IMR-90	ENCSR000CTP	ENCFF694APR	https://www.encodeproject.org/files/ENCFF694APR/@@download/ENCFF694APR.tsv
137	7	IMR-90	ENCSR000CTN	ENCFF783ELC	https://www.encodeproject.org/files/ENCFF783ELC/@@download/ENCFF783ELC.tsv
138	7	IMR-90	ENCSR000CTN	ENCFF865AQD	https://www.encodeproject.org/files/ENCFF865AQD/@@download/ENCFF865AQD.tsv
139	9	SK-N-SH	ENCSR000CTR	ENCFF264FBW	https://www.encodeproject.org/files/ENCFF264FBW/@@download/ENCFF264FBW.tsv
140	9	SK-N-SH	ENCSR000CTR	ENCFF239QWY	https://www.encodeproject.org/files/ENCFF239QWY/@@download/ENCFF239QWY.tsv
141	9	SK-N-SH	ENCSR000CTT	ENCFF559MUO	https://www.encodeproject.org/files/ENCFF559MUO/@@download/ENCFF559MUO.tsv
142	9	SK-N-SH	ENCSR000CTT	ENCFF670QAY	https://www.encodeproject.org/files/ENCFF670QAY/@@download/ENCFF670QAY.tsv
143	9	SK-N-SH	ENCSR000CTS	ENCFF726NFD	https://www.encodeproject.org/files/ENCFF726NFD/@@download/ENCFF726NFD.tsv
144	9	SK-N-SH	ENCSR000CTS	ENCFF184XSD	https://www.encodeproject.org/files/ENCFF184XSD/@@download/ENCFF184XSD.tsv
145	9	SK-N-SH	ENCSR000BYL	ENCFF433VEC	https://www.encodeproject.org/files/ENCFF433VEC/@@download/ENCFF433VEC.tsv
146	9	SK-N-SH	ENCSR000BYL	ENCFF181GAR	https://www.encodeproject.org/files/ENCFF181GAR/@@download/ENCFF181GAR.tsv
147	10	PC-3	ENCSR420NLC	ENCFF182UOI	https://www.encodeproject.org/files/ENCFF182UOI/@@download/ENCFF182UOI.tsv
148	10	PC-3	ENCSR420NLC	ENCFF485DRW	https://www.encodeproject.org/files/ENCFF485DRW/@@download/ENCFF485DRW.tsv
149	11	Panc1	ENCSR000BYM	ENCFF554RBN	https://www.encodeproject.org/files/ENCFF554RBN/@@download/ENCFF554RBN.tsv
150	11	Panc1	ENCSR000BYM	ENCFF582THK	https://www.encodeproject.org/files/ENCFF582THK/@@download/ENCFF582THK.tsv
151	12	liver	ENCSR504QMK	ENCFF280YNO	https://www.encodeproject.org/files/ENCFF280YNO/@@download/ENCFF280YNO.tsv
152	12	liver	ENCSR388ZNJ	ENCFF804QWF	https://www.encodeproject.org/files/ENCFF804QWF/@@download/ENCFF804QWF.tsv
153	12	liver	ENCSR388ZNJ	ENCFF418BVF	https://www.encodeproject.org/files/ENCFF418BVF/@@download/ENCFF418BVF.tsv
154	12	liver	ENCSR000AFB	ENCFF367FJJ	https://www.encodeproject.org/files/ENCFF367FJJ/@@download/ENCFF367FJJ.tsv
155	12	liver	ENCSR000AFB	ENCFF029IUF	https://www.encodeproject.org/files/ENCFF029IUF/@@download/ENCFF029IUF.tsv
156	12	liver	ENCSR714KDG	ENCFF670ZYG	https://www.encodeproject.org/files/ENCFF670ZYG/@@download/ENCFF670ZYG.tsv
157	12	liver	ENCSR085HNI	ENCFF880OSE	https://www.encodeproject.org/files/ENCFF880OSE/@@download/ENCFF880OSE.tsv
158	12	liver	ENCSR085HNI	ENCFF269HNO	https://www.encodeproject.org/files/ENCFF269HNO/@@download/ENCFF269HNO.tsv
159	12	liver	ENCSR000AEU	ENCFF965IQH	https://www.encodeproject.org/files/ENCFF965IQH/@@download/ENCFF965IQH.tsv
160	12	liver	ENCSR000AEU	ENCFF918SJO	https://www.encodeproject.org/files/ENCFF918SJO/@@download/ENCFF918SJO.tsv
161	12	liver	ENCSR226KML	ENCFF347TXW	https://www.encodeproject.org/files/ENCFF347TXW/@@download/ENCFF347TXW.tsv
162	13	stomach	ENCSR752UNJ	ENCFF535HFG	https://www.encodeproject.org/files/ENCFF535HFG/@@download/ENCFF535HFG.tsv
163	13	stomach	ENCSR774SEX	ENCFF775YSM	https://www.encodeproject.org/files/ENCFF775YSM/@@download/ENCFF775YSM.tsv
164	13	stomach	ENCSR123ZCX	ENCFF358UAY	https://www.encodeproject.org/files/ENCFF358UAY/@@download/ENCFF358UAY.tsv
165	13	stomach	ENCSR000AFI	ENCFF621GTC	https://www.encodeproject.org/files/ENCFF621GTC/@@download/ENCFF621GTC.tsv
166	13	stomach	ENCSR000AFI	ENCFF789MQT	https://www.encodeproject.org/files/ENCFF789MQT/@@download/ENCFF789MQT.tsv
167	13	stomach	ENCSR951NPS	ENCFF795QSP	https://www.encodeproject.org/files/ENCFF795QSP/@@download/ENCFF795QSP.tsv
168	13	stomach	ENCSR702IGQ	ENCFF492KLT	https://www.encodeproject.org/files/ENCFF492KLT/@@download/ENCFF492KLT.tsv
169	13	stomach	ENCSR783BUO	ENCFF950QHJ	https://www.encodeproject.org/files/ENCFF950QHJ/@@download/ENCFF950QHJ.tsv
170	13	stomach	ENCSR783BUO	ENCFF341ZSN	https://www.encodeproject.org/files/ENCFF341ZSN/@@download/ENCFF341ZSN.tsv
171	13	stomach	ENCSR571IUW	ENCFF026JIM	https://www.encodeproject.org/files/ENCFF026JIM/@@download/ENCFF026JIM.tsv
172	13	stomach	ENCSR853WOM	ENCFF155AGD	https://www.encodeproject.org/files/ENCFF155AGD/@@download/ENCFF155AGD.tsv
173	13	stomach	ENCSR922VBO	ENCFF195HSX	https://www.encodeproject.org/files/ENCFF195HSX/@@download/ENCFF195HSX.tsv
174	13	stomach	ENCSR296PMS	ENCFF930JZC	https://www.encodeproject.org/files/ENCFF930JZC/@@download/ENCFF930JZC.tsv
175	13	stomach	ENCSR549DVY	ENCFF703VQW	https://www.encodeproject.org/files/ENCFF703VQW/@@download/ENCFF703VQW.tsv
176	13	stomach	ENCSR721HDG	ENCFF305ECJ	https://www.encodeproject.org/files/ENCFF305ECJ/@@download/ENCFF305ECJ.tsv
177	13	stomach	ENCSR980UEY	ENCFF279UDV	https://www.encodeproject.org/files/ENCFF279UDV/@@download/ENCFF279UDV.tsv
178	13	stomach	ENCSR471RUK	ENCFF382HKK	https://www.encodeproject.org/files/ENCFF382HKK/@@download/ENCFF382HKK.tsv
179	14	heart	ENCSR863BUL	ENCFF704AHC	https://www.encodeproject.org/files/ENCFF704AHC/@@download/ENCFF704AHC.tsv
180	14	heart	ENCSR439SPU	ENCFF424JDY	https://www.encodeproject.org/files/ENCFF424JDY/@@download/ENCFF424JDY.tsv
181	14	heart	ENCSR635GTY	ENCFF987YOV	https://www.encodeproject.org/files/ENCFF987YOV/@@download/ENCFF987YOV.tsv
182	14	heart	ENCSR635GTY	ENCFF205LNA	https://www.encodeproject.org/files/ENCFF205LNA/@@download/ENCFF205LNA.tsv
183	14	heart	ENCSR436QDU	ENCFF870BQB	https://www.encodeproject.org/files/ENCFF870BQB/@@download/ENCFF870BQB.tsv
184	14	heart	ENCSR391VGU	ENCFF470AAE	https://www.encodeproject.org/files/ENCFF470AAE/@@download/ENCFF470AAE.tsv
185	14	heart	ENCSR433XCV	ENCFF056YPJ	https://www.encodeproject.org/files/ENCFF056YPJ/@@download/ENCFF056YPJ.tsv
186	14	heart	ENCSR693CSQ	ENCFF190FTG	https://www.encodeproject.org/files/ENCFF190FTG/@@download/ENCFF190FTG.tsv
187	14	heart	ENCSR000AHH	ENCFF717FSL	https://www.encodeproject.org/files/ENCFF717FSL/@@download/ENCFF717FSL.tsv
188	14	heart	ENCSR000AEZ	ENCFF857UYC	https://www.encodeproject.org/files/ENCFF857UYC/@@download/ENCFF857UYC.tsv
189	14	heart	ENCSR000AEZ	ENCFF726GGW	https://www.encodeproject.org/files/ENCFF726GGW/@@download/ENCFF726GGW.tsv
190	14	heart	ENCSR047LLJ	ENCFF199GQY	https://www.encodeproject.org/files/ENCFF199GQY/@@download/ENCFF199GQY.tsv
191	14	heart	ENCSR769LNJ	ENCFF967WHU	https://www.encodeproject.org/files/ENCFF967WHU/@@download/ENCFF967WHU.tsv
192	15	spleen	ENCSR510PSL	ENCFF724PCX	https://www.encodeproject.org/files/ENCFF724PCX/@@download/ENCFF724PCX.tsv
193	15	spleen	ENCSR194HVU	ENCFF087VIO	https://www.encodeproject.org/files/ENCFF087VIO/@@download/ENCFF087VIO.tsv
194	15	spleen	ENCSR448VSW	ENCFF678VMV	https://www.encodeproject.org/files/ENCFF678VMV/@@download/ENCFF678VMV.tsv
195	15	spleen	ENCSR448VSW	ENCFF476UMO	https://www.encodeproject.org/files/ENCFF476UMO/@@download/ENCFF476UMO.tsv
196	15	spleen	ENCSR900SGE	ENCFF354TGX	https://www.encodeproject.org/files/ENCFF354TGX/@@download/ENCFF354TGX.tsv
197	15	spleen	ENCSR265NZF	ENCFF669ZMJ	https://www.encodeproject.org/files/ENCFF669ZMJ/@@download/ENCFF669ZMJ.tsv
198	15	spleen	ENCSR700QVJ	ENCFF755PVJ	https://www.encodeproject.org/files/ENCFF755PVJ/@@download/ENCFF755PVJ.tsv
199	15	spleen	ENCSR663IOE	ENCFF571FXG	https://www.encodeproject.org/files/ENCFF571FXG/@@download/ENCFF571FXG.tsv
200	15	spleen	ENCSR330UMQ	ENCFF753CHW	https://www.encodeproject.org/files/ENCFF753CHW/@@download/ENCFF753CHW.tsv
201	15	spleen	ENCSR910QOX	ENCFF613VXZ	https://www.encodeproject.org/files/ENCFF613VXZ/@@download/ENCFF613VXZ.tsv
202	15	spleen	ENCSR106SZN	ENCFF916TWO	https://www.encodeproject.org/files/ENCFF916TWO/@@download/ENCFF916TWO.tsv
203	16	lung	ENCSR861SOG	ENCFF480KDW	https://www.encodeproject.org/files/ENCFF480KDW/@@download/ENCFF480KDW.tsv
204	16	lung	ENCSR176WMG	ENCFF863IZU	https://www.encodeproject.org/files/ENCFF863IZU/@@download/ENCFF863IZU.tsv
205	16	lung	ENCSR129KCJ	ENCFF724VJO	https://www.encodeproject.org/files/ENCFF724VJO/@@download/ENCFF724VJO.tsv
206	16	lung	ENCSR129KCJ	ENCFF485BBV	https://www.encodeproject.org/files/ENCFF485BBV/@@download/ENCFF485BBV.tsv
207	16	lung	ENCSR839ZDH	ENCFF249QYL	https://www.encodeproject.org/files/ENCFF249QYL/@@download/ENCFF249QYL.tsv
208	16	lung	ENCSR313COD	ENCFF049ETK	https://www.encodeproject.org/files/ENCFF049ETK/@@download/ENCFF049ETK.tsv
209	16	lung	ENCSR406SAW	ENCFF360GZR	https://www.encodeproject.org/files/ENCFF360GZR/@@download/ENCFF360GZR.tsv
210	16	lung	ENCSR592EZK	ENCFF735RLM	https://www.encodeproject.org/files/ENCFF735RLM/@@download/ENCFF735RLM.tsv
211	16	lung	ENCSR222IGR	ENCFF779JFJ	https://www.encodeproject.org/files/ENCFF779JFJ/@@download/ENCFF779JFJ.tsv
212	16	lung	ENCSR000AAO	ENCFF424ELR	https://www.encodeproject.org/files/ENCFF424ELR/@@download/ENCFF424ELR.tsv
213	16	lung	ENCSR000AAO	ENCFF708USY	https://www.encodeproject.org/files/ENCFF708USY/@@download/ENCFF708USY.tsv
214	16	lung	ENCSR733MWN	ENCFF783JAK	https://www.encodeproject.org/files/ENCFF783JAK/@@download/ENCFF783JAK.tsv
215	16	lung	ENCSR572FXC	ENCFF538VVQ	https://www.encodeproject.org/files/ENCFF538VVQ/@@download/ENCFF538VVQ.tsv
216	16	lung	ENCSR560MDQ	ENCFF313QEE	https://www.encodeproject.org/files/ENCFF313QEE/@@download/ENCFF313QEE.tsv
217	16	lung	ENCSR554KBK	ENCFF847OBR	https://www.encodeproject.org/files/ENCFF847OBR/@@download/ENCFF847OBR.tsv
218	16	lung	ENCSR554KBK	ENCFF475BXK	https://www.encodeproject.org/files/ENCFF475BXK/@@download/ENCFF475BXK.tsv
219	16	lung	ENCSR074APH	ENCFF089PWC	https://www.encodeproject.org/files/ENCFF089PWC/@@download/ENCFF089PWC.tsv
220	16	lung	ENCSR917YHC	ENCFF534PAK	https://www.encodeproject.org/files/ENCFF534PAK/@@download/ENCFF534PAK.tsv
221	16	lung	ENCSR897KTO	ENCFF096DQV	https://www.encodeproject.org/files/ENCFF096DQV/@@download/ENCFF096DQV.tsv
222	16	lung	ENCSR897KTO	ENCFF370KKZ	https://www.encodeproject.org/files/ENCFF370KKZ/@@download/ENCFF370KKZ.tsv
223	16	lung	ENCSR000CPM	ENCFF458UOE	https://www.encodeproject.org/files/ENCFF458UOE/@@download/ENCFF458UOE.tsv
224	16	lung	ENCSR000CPM	ENCFF461AOR	https://www.encodeproject.org/files/ENCFF461AOR/@@download/ENCFF461AOR.tsv
225	16	lung	ENCSR425RGZ	ENCFF841RGX	https://www.encodeproject.org/files/ENCFF841RGX/@@download/ENCFF841RGX.tsv
226	16	lung	ENCSR620NSN	ENCFF762CTR	https://www.encodeproject.org/files/ENCFF762CTR/@@download/ENCFF762CTR.tsv
227	16	lung	ENCSR620NSN	ENCFF557GJS	https://www.encodeproject.org/files/ENCFF557GJS/@@download/ENCFF557GJS.tsv
228	16	lung	ENCSR278UYN	ENCFF947AUV	https://www.encodeproject.org/files/ENCFF947AUV/@@download/ENCFF947AUV.tsv
229	16	lung	ENCSR044JAQ	ENCFF771HZE	https://www.encodeproject.org/files/ENCFF771HZE/@@download/ENCFF771HZE.tsv
230	16	lung	ENCSR499NEL	ENCFF378TSM	https://www.encodeproject.org/files/ENCFF378TSM/@@download/ENCFF378TSM.tsv
231	16	lung	ENCSR000AFC	ENCFF866DJQ	https://www.encodeproject.org/files/ENCFF866DJQ/@@download/ENCFF866DJQ.tsv
232	16	lung	ENCSR000AFC	ENCFF268ADF	https://www.encodeproject.org/files/ENCFF268ADF/@@download/ENCFF268ADF.tsv
233	16	lung	ENCSR000AAP	ENCFF947LZH	https://www.encodeproject.org/files/ENCFF947LZH/@@download/ENCFF947LZH.tsv
234	16	lung	ENCSR000AAP	ENCFF429MGN	https://www.encodeproject.org/files/ENCFF429MGN/@@download/ENCFF429MGN.tsv
235	18	adrenal gland	ENCSR146ZKR	ENCFF480JAT	https://www.encodeproject.org/files/ENCFF480JAT/@@download/ENCFF480JAT.tsv
236	18	adrenal gland	ENCSR555BCP	ENCFF346GMY	https://www.encodeproject.org/files/ENCFF346GMY/@@download/ENCFF346GMY.tsv
237	18	adrenal gland	ENCSR740OPV	ENCFF578WOY	https://www.encodeproject.org/files/ENCFF578WOY/@@download/ENCFF578WOY.tsv
238	18	adrenal gland	ENCSR276MMH	ENCFF820HOK	https://www.encodeproject.org/files/ENCFF820HOK/@@download/ENCFF820HOK.tsv
239	18	adrenal gland	ENCSR276MMH	ENCFF587WDK	https://www.encodeproject.org/files/ENCFF587WDK/@@download/ENCFF587WDK.tsv
240	18	adrenal gland	ENCSR954PZB	ENCFF790GZV	https://www.encodeproject.org/files/ENCFF790GZV/@@download/ENCFF790GZV.tsv
241	18	adrenal gland	ENCSR954PZB	ENCFF036ERC	https://www.encodeproject.org/files/ENCFF036ERC/@@download/ENCFF036ERC.tsv
242	18	adrenal gland	ENCSR120NEA	ENCFF360VEX	https://www.encodeproject.org/files/ENCFF360VEX/@@download/ENCFF360VEX.tsv
243	18	adrenal gland	ENCSR335GET	ENCFF572USS	https://www.encodeproject.org/files/ENCFF572USS/@@download/ENCFF572USS.tsv
244	18	adrenal gland	ENCSR688YOZ	ENCFF287EPP	https://www.encodeproject.org/files/ENCFF287EPP/@@download/ENCFF287EPP.tsv
245	18	adrenal gland	ENCSR680AAZ	ENCFF563ARJ	https://www.encodeproject.org/files/ENCFF563ARJ/@@download/ENCFF563ARJ.tsv
246	18	adrenal gland	ENCSR680AAZ	ENCFF617FGG	https://www.encodeproject.org/files/ENCFF617FGG/@@download/ENCFF617FGG.tsv
247	18	adrenal gland	ENCSR598KJX	ENCFF968BBT	https://www.encodeproject.org/files/ENCFF968BBT/@@download/ENCFF968BBT.tsv
248	18	adrenal gland	ENCSR801MKV	ENCFF250FNI	https://www.encodeproject.org/files/ENCFF250FNI/@@download/ENCFF250FNI.tsv
249	18	adrenal gland	ENCSR754WLW	ENCFF254VJQ	https://www.encodeproject.org/files/ENCFF254VJQ/@@download/ENCFF254VJQ.tsv
250	19	sigmoid colon	ENCSR825GWD	ENCFF467GTE	https://www.encodeproject.org/files/ENCFF467GTE/@@download/ENCFF467GTE.tsv
251	19	sigmoid colon	ENCSR812AKX	ENCFF146ISW	https://www.encodeproject.org/files/ENCFF146ISW/@@download/ENCFF146ISW.tsv
252	19	sigmoid colon	ENCSR857WJK	ENCFF934VJV	https://www.encodeproject.org/files/ENCFF934VJV/@@download/ENCFF934VJV.tsv
253	19	sigmoid colon	ENCSR827IXS	ENCFF192TOO	https://www.encodeproject.org/files/ENCFF192TOO/@@download/ENCFF192TOO.tsv
254	19	sigmoid colon	ENCSR094GVZ	ENCFF179AVF	https://www.encodeproject.org/files/ENCFF179AVF/@@download/ENCFF179AVF.tsv
255	19	sigmoid colon	ENCSR396GIH	ENCFF345XNS	https://www.encodeproject.org/files/ENCFF345XNS/@@download/ENCFF345XNS.tsv
256	19	sigmoid colon	ENCSR999ZCI	ENCFF732ORT	https://www.encodeproject.org/files/ENCFF732ORT/@@download/ENCFF732ORT.tsv
257	19	sigmoid colon	ENCSR270OKS	ENCFF449UNU	https://www.encodeproject.org/files/ENCFF449UNU/@@download/ENCFF449UNU.tsv
258	19	sigmoid colon	ENCSR270OKS	ENCFF024TLM	https://www.encodeproject.org/files/ENCFF024TLM/@@download/ENCFF024TLM.tsv
259	20	heart left ventricle	ENCSR436QDU	ENCFF870BQB	https://www.encodeproject.org/files/ENCFF870BQB/@@download/ENCFF870BQB.tsv
260	20	heart left ventricle	ENCSR391VGU	ENCFF470AAE	https://www.encodeproject.org/files/ENCFF470AAE/@@download/ENCFF470AAE.tsv
261	20	heart left ventricle	ENCSR693CSQ	ENCFF190FTG	https://www.encodeproject.org/files/ENCFF190FTG/@@download/ENCFF190FTG.tsv
262	20	heart left ventricle	ENCSR769LNJ	ENCFF967WHU	https://www.encodeproject.org/files/ENCFF967WHU/@@download/ENCFF967WHU.tsv
263	21	upper lobe of left lung	ENCSR406SAW	ENCFF360GZR	https://www.encodeproject.org/files/ENCFF360GZR/@@download/ENCFF360GZR.tsv
264	21	upper lobe of left lung	ENCSR839ZDH	ENCFF249QYL	https://www.encodeproject.org/files/ENCFF249QYL/@@download/ENCFF249QYL.tsv
265	21	upper lobe of left lung	ENCSR313COD	ENCFF049ETK	https://www.encodeproject.org/files/ENCFF049ETK/@@download/ENCFF049ETK.tsv
266	21	upper lobe of left lung	ENCSR425RGZ	ENCFF841RGX	https://www.encodeproject.org/files/ENCFF841RGX/@@download/ENCFF841RGX.tsv
267	22	transverse colon	ENCSR403SZN	ENCFF874CRV	https://www.encodeproject.org/files/ENCFF874CRV/@@download/ENCFF874CRV.tsv
268	22	transverse colon	ENCSR800WIY	ENCFF332OML	https://www.encodeproject.org/files/ENCFF332OML/@@download/ENCFF332OML.tsv
269	22	transverse colon	ENCSR630VJN	ENCFF014IOZ	https://www.encodeproject.org/files/ENCFF014IOZ/@@download/ENCFF014IOZ.tsv
270	22	transverse colon	ENCSR653ZJF	ENCFF505DGK	https://www.encodeproject.org/files/ENCFF505DGK/@@download/ENCFF505DGK.tsv
271	24	ovary	ENCSR727VTD	ENCFF085GIY	https://www.encodeproject.org/files/ENCFF085GIY/@@download/ENCFF085GIY.tsv
272	24	ovary	ENCSR042GYH	ENCFF957VSL	https://www.encodeproject.org/files/ENCFF957VSL/@@download/ENCFF957VSL.tsv
273	24	ovary	ENCSR725TPW	ENCFF050GYO	https://www.encodeproject.org/files/ENCFF050GYO/@@download/ENCFF050GYO.tsv
274	24	ovary	ENCSR841ADZ	ENCFF232UER	https://www.encodeproject.org/files/ENCFF232UER/@@download/ENCFF232UER.tsv
275	24	ovary	ENCSR046XHI	ENCFF479CKA	https://www.encodeproject.org/files/ENCFF479CKA/@@download/ENCFF479CKA.tsv
276	26	tibial nerve	ENCSR648OSR	ENCFF567JTA	https://www.encodeproject.org/files/ENCFF567JTA/@@download/ENCFF567JTA.tsv
277	26	tibial nerve	ENCSR272UNO	ENCFF241VXT	https://www.encodeproject.org/files/ENCFF241VXT/@@download/ENCFF241VXT.tsv
278	26	tibial nerve	ENCSR796HLX	ENCFF904FEZ	https://www.encodeproject.org/files/ENCFF904FEZ/@@download/ENCFF904FEZ.tsv
279	26	tibial nerve	ENCSR858QEL	ENCFF939FQC	https://www.encodeproject.org/files/ENCFF939FQC/@@download/ENCFF939FQC.tsv
280	27	esophagus muscularis mucosa	ENCSR098BUF	ENCFF257PBB	https://www.encodeproject.org/files/ENCFF257PBB/@@download/ENCFF257PBB.tsv
281	27	esophagus muscularis mucosa	ENCSR620LQN	ENCFF391YGO	https://www.encodeproject.org/files/ENCFF391YGO/@@download/ENCFF391YGO.tsv
282	27	esophagus muscularis mucosa	ENCSR750ETS	ENCFF650KLZ	https://www.encodeproject.org/files/ENCFF650KLZ/@@download/ENCFF650KLZ.tsv
283	27	esophagus muscularis mucosa	ENCSR182CBU	ENCFF660MOE	https://www.encodeproject.org/files/ENCFF660MOE/@@download/ENCFF660MOE.tsv
284	28	pancreas	ENCSR571BML	ENCFF170MOO	https://www.encodeproject.org/files/ENCFF170MOO/@@download/ENCFF170MOO.tsv
285	28	pancreas	ENCSR586SYA	ENCFF204BZU	https://www.encodeproject.org/files/ENCFF204BZU/@@download/ENCFF204BZU.tsv
286	28	pancreas	ENCSR629VMZ	ENCFF612EVW	https://www.encodeproject.org/files/ENCFF612EVW/@@download/ENCFF612EVW.tsv
287	28	pancreas	ENCSR518XRJ	ENCFF615KVC	https://www.encodeproject.org/files/ENCFF615KVC/@@download/ENCFF615KVC.tsv
288	28	pancreas	ENCSR271DJJ	ENCFF846JXT	https://www.encodeproject.org/files/ENCFF846JXT/@@download/ENCFF846JXT.tsv
289	28	pancreas	ENCSR671IYC	ENCFF368OME	https://www.encodeproject.org/files/ENCFF368OME/@@download/ENCFF368OME.tsv
290	28	pancreas	ENCSR001UXR	ENCFF605BGR	https://www.encodeproject.org/files/ENCFF605BGR/@@download/ENCFF605BGR.tsv
291	28	pancreas	ENCSR001UXR	ENCFF145QUW	https://www.encodeproject.org/files/ENCFF145QUW/@@download/ENCFF145QUW.tsv
292	29	esophagus squamous epithelium	ENCSR510MIA	ENCFF560ZBX	https://www.encodeproject.org/files/ENCFF560ZBX/@@download/ENCFF560ZBX.tsv
293	29	esophagus squamous epithelium	ENCSR351OTL	ENCFF610JUD	https://www.encodeproject.org/files/ENCFF610JUD/@@download/ENCFF610JUD.tsv
294	29	esophagus squamous epithelium	ENCSR354QPN	ENCFF301YAH	https://www.encodeproject.org/files/ENCFF301YAH/@@download/ENCFF301YAH.tsv
295	29	esophagus squamous epithelium	ENCSR474TRG	ENCFF778AHO	https://www.encodeproject.org/files/ENCFF778AHO/@@download/ENCFF778AHO.tsv
296	31	testis	ENCSR344MQK	ENCFF438ZIY	https://www.encodeproject.org/files/ENCFF438ZIY/@@download/ENCFF438ZIY.tsv
297	31	testis	ENCSR029KNZ	ENCFF673KOG	https://www.encodeproject.org/files/ENCFF673KOG/@@download/ENCFF673KOG.tsv
298	31	testis	ENCSR693GGB	ENCFF662BIH	https://www.encodeproject.org/files/ENCFF662BIH/@@download/ENCFF662BIH.tsv
299	31	testis	ENCSR693GGB	ENCFF755YTM	https://www.encodeproject.org/files/ENCFF755YTM/@@download/ENCFF755YTM.tsv
300	31	testis	ENCSR755LFM	ENCFF348XUN	https://www.encodeproject.org/files/ENCFF348XUN/@@download/ENCFF348XUN.tsv
301	36	right atrium auricular region	ENCSR571RXE	ENCFF701KTC	https://www.encodeproject.org/files/ENCFF701KTC/@@download/ENCFF701KTC.tsv
302	36	right atrium auricular region	ENCSR457ENP	ENCFF406YAV	https://www.encodeproject.org/files/ENCFF406YAV/@@download/ENCFF406YAV.tsv
303	37	vagina	ENCSR146LBD	ENCFF855LJY	https://www.encodeproject.org/files/ENCFF855LJY/@@download/ENCFF855LJY.tsv
