## Supplementary Tables S1-S11 for "EpiGePT: a Pretrained Transformer model for epigenomics": Supplementary_table10.xlsx

### Sheet: Sheet1
Order	Names
E003	H1_Cell_Line
E004	H1_BMP4_Derived_Mesendoderm_Cultured_Cells
E005	H1_BMP4_Derived_Trophoblast_Cultured_Cells
E006	H1_Derived_Mesenchymal_Stem_Cells
E007	H1_Derived_Neuronal_Progenitor_Cultured_Cells
E011	hESC_Derived_CD184+_Endoderm_Cultured_Cells
E012	hESC_Derived_CD56+_Ectoderm_Cultured_Cells
E013	hESC_Derived_CD56+_Mesoderm_Cultured_Cells
E016	HUES64_Cell_Line
E024	4star
E027	Breast_Myoepithelial_Cells
E028	Breast_vHMEC
E037	CD4_Memory_Primary_Cells
E038	CD4_Naive_Primary_Cells
E047	CD8_Naive_Primary_Cells
E050	Mobilized_CD34_Primary_Cells_Female
E053	Neurosphere_Cultured_Cells_Cortex_Derived
E054	Neurosphere_Cultured_Cells_Ganglionic_Eminence_Derived
E055	Penis_Foreskin_Fibroblast_Primary_Cells_skin01
E056	Penis_Foreskin_Fibroblast_Primary_Cells_skin02
E057	Penis_Foreskin_Keratinocyte_Primary_Cells_skin02
E058	Penis_Foreskin_Keratinocyte_Primary_Cells_skin03
E059	Penis_Foreskin_Melanocyte_Primary_Cells_skin01
E061	Penis_Foreskin_Melanocyte_Primary_Cells_skin03
E062	Peripheral_Blood_Mononuclear_Primary_Cells
E065	Aorta
E066	Adult_Liver
E070	Brain_Germinal_Matrix
E071	Brain_Hippocampus_Middle
E079	Esophagus
E082	Fetal_Brain_Female
E084	Fetal_Intestine_Large
E085	Fetal_Intestine_Small
E087	Pancreatic_Islets
E094	Gastric
E095	Left_Ventricle
E096	Lung
E097	Ovary
E098	Pancreas
E100	Psoas_Muscle
E104	Right_Atrium
E105	Right_Ventricle
E106	Sigmoid_Colon
E109	Small_Intestine
E112	Thymus
E113	Spleen
E114	A549
E116	GM12878
E117	HELA
E118	HEPG2
E119	HMEC
E120	HSMM
E122	HUVEC
E123	K562
E127	NHEK
E128	NHLF
